# Development of a genome scale metabolic model for the lager hybrid yeast *S. pastorianus* to understand evolution of metabolic pathways in industrial settings

**DOI:** 10.1101/2023.10.25.564032

**Authors:** Soukaina Timouma, Laura Natalia Balarezo-Cisneros, Jean-Marc Schwartz, Daniela Delneri

## Abstract

*In silico* tools such as genome-scale metabolic models (GSMM) have shown to be powerful for metabolic engineering of microorganisms. Here, we created the iSP_1513 GSMM for the aneuploid hybrid *S. pastorianus* CBS1513 to allow top-down computational approaches to predict the evolution of metabolic pathways and to aid strain optimisation and media engineering in production processes. The iSP_1513 comprises 4062 reactions, 1808 alleles and 2747 metabolites, and takes into account the functional redundancy in the gene-protein-reaction rule caused by the presence of orthologous genes. Moreover, a universal algorithm to constrain GSMM reactions using transcriptome data was developed as a python library and enabled the integration of temperature as parameter. Essentiality datasets, growth data on various carbohydrates and volatile metabolites secretion were used to validate the model. Overall, the iSP_1513 GSMM represent an important step towards understanding the metabolic capabilities, evolutionary trajectories and adaptation potential of *S. pastorianus* in different industrial settings.
