## Supplementary Table 1 for "Development of a genome scale metabolic model for the lager hybrid yeast *S. pastorianus* to understand evolution of metabolic pathways in industrial settings"

### Sheet: Legend
Table S1: Inconsistencies between the genes and proteins annotation, for the S. cerevisiae-like and S. eubayanus-like genes.

### Sheet: S. cerevisiae-like genes
able	Scerevisiae_gene_ortholog	gene_name	gene_identities	gene_gaps	Scerevisiae_protein_ortholog	prot_name	ProtID	protein_identities	protein_positives	protein_gaps
SPGP0DC01680	YBR064W	Putative uncharacterized membrane protein YBR064W	99	0	YBR063C	Uncharacterized protein YBR063C	P38083	97	98	0
SPGP0K00140	YJL221C	IMA4	98	0	YOL157C	IMA2	Q08295	99	99	0
SPGP0DC00400	YBL072C	RPS8A	100	0	YER102W	RPS8B	P0CX40	100	100	0
SPGP0M01610	YNL162W	RPL42A	99	0	YHR141C	RPL42B	P0CX28	99	100	0
SPGP0C02490	YDR025W	RPS11A	97	3	YBR048W	RPS11B	P0CX48	100	100	0
SPGP0I00280	YEL054C	RPL12A	100	0	YDR418W	RPL12B	P0CX54	100	100	0
SPGP0DC01200	YBR012C	Putative uncharacterized protein YBR012C	99	0	YBR013C	Putative uncharacterized protein YBR013C	P38215	100	100	0
SPGP0DY00100	YNL334C	SNO2	98	0	YFL060C	SNO3	P43544	99	100	0
SPGP0D00350	YPR043W	RPL43A	100	0	YJR094W-A	RPL43B	P0CX26	100	100	0
SPGP0G00160	YJR145C	RPS4A	99	0	YHR203C	RPS4B	P0CX36	100	100	0
SPGP0I02700	YPR204W	Y' element ATP-dependent helicase YPR204W	99	0	YEL077C	Y' element ATP-dependent helicase YEL077C	Q3E7X8	98	99	0
SPGP0EX00250	YDR342C	HXT7	88	0	YDR343C	HXT6	P39003	94	98	0
SPGP0Q05130	YDR542W	PAU10	99	0	YGL261C	PAU11	P0CE93	100	100	0
SPGP0K01760	YOR013W	IRC11	99	0	YOR012W	Uncharacterized protein YOR012W	Q12351	98	98	0
SPGP0T00420	YOR391C	HSP33	99	0	YPL280W	HSP32	Q08992	99	99	0
SPGP0V00680	YLR410W-B	TY2B-LR1	99	0	YCL019W	TY2B-C	P25384	99	99	0
SPGP0P02870	YOL120C	RPL18A	87	3	YNL301C	RPL18B	P0CX50	96	98	0
SPGP0AE01390	YCR087W	Putative uncharacterized protein YCR087W	94	6	YCR087C-A	UPF0743 protein YCR087C-A	P37263	94	94	6
SPGP0EQ00100	YPL275W	FDH2	99	0	YOR388C	FDH1	Q08911	95	97	2
SPGP0I02690	YBL111C	Uncharacterized helicase-like protein YBL111C	99	0	YJL225C	Y' element ATP-dependent helicase YJL225C	P40889	98	99	0
SPGP0M03810	YNR076W	PAU6	98	0	YLR461W	PAU4	P53427	98	100	0
SPGP0V00200	YHL033C	RPL8A	98	0	YLL045C	RPL8B	P29453	99	99	0
SPGP0DT00100	YNL333W	SNZ2	99	0	YFL059W	SNZ3	P43545	99	99	0
SPGP0DY00110	YNL335W	DDI3	99	0	YFL061W	DDI2	P0CH63	99	99	0
SPGP0DB00530	YMR242C	RPL20A	100	0	YOR312C	RPL20B	P0CX24	99	100	0
SPGP0DC00820	YBL027W	RPL19B	99	0	YBR084C-A	RPL19A	P0CX82	100	100	0
SPGP0G02420	YJL107C	Uncharacterized UPF0442 protein YJL107C	99	0	YJL108C	PRM10	P42946	100	100	0
SPGP0AE00140	YCL058C	FYV5	99	0	YCL058W-A	Antisense of depressing factor protein 1	Q2V2Q1	100	100	0
SPGP0C00580	YDL191W	RPL35A	99	0	YDL136W	RPL35B	P0CX85	100	100	0

### Sheet: S. eubayanus-like genes
CBS1513 gene	Seubayanus_gene_ortholog	gene_name	gene_identities	gene_gaps	Seubayanus_protein_ortholog	prot_name	protein_identities	protein_positives	protein_gaps
SPGP0Q03070	XP_018222194.1	RPL24A-like protein	99	0	XP_018222356.1	RPL24A-like protein	100	100	0
SPGP0W02640	XP_018223074.1	RPL4B-like protein	99	0	XP_018223586.1	Ribos_L4_asso_C domain-containing protein	100	100	0
SPGP0EE00200	XP_018220839.1	Uncharacterized protein	99	0	XP_018222857.1	XP_018222857.1	99	100	0
SPGP0B01010	XP_018221547.1	40S ribosomal protein S24	99	0	XP_018222742.1	40S ribosomal protein S24	100	100	0
SPGP0DU01210	XP_018220469.1	Uncharacterized protein	99	0	XP_018222679.1	Uncharacterized protein	100	100	0
SPGP0W02350	XP_018223102.1	Lysine--tRNA ligase	99	0	XP_018223610.1	Lysine--tRNA ligase	100	100	0
SPGP0BF00260	XP_018220395.1	60S ribosomal protein L8	99	0	XP_018219206.1	60S ribosomal protein L8	100	100	0
SPGP0W01810	XP_018219094.1	Elongation factor 1-alpha	99	0	XP_018223154.1	Elongation factor 1-alpha	100	100	0
SPGP0X00360	XP_018219065.1	RPL43A-like protein	100	0	XP_018221393.1	RPL43A-like protein	100	100	0
