## Supplementary Table 2 for "Development of a genome scale metabolic model for the lager hybrid yeast *S. pastorianus* to understand evolution of metabolic pathways in industrial settings"

### Sheet: Legend
Table S2: List of genes removed from Yeast8 model that are either not present in genomic data or are not associated to any reaction.

### Sheet: genes_removed
Gene_ID	Gene name	Reaction_associated_ID	name	annotation	compartments	lower_bound	upper_bound	notes	reversibility
Q0045	COX1	r_0438	ferrocytochrome-c:oxygen oxidoreductase	{'sbo': 'SBO:0000655', 'ec-code': '1.9.3.1', 'kegg.pathway': ['sce00190', 'sce00920'], 'kegg.reaction': 'R00081', 'metanetx.reaction': 'MNXR138955', 'pubmed': '21964735'}	{'m', 'c'}	0	1000	{'Confidence Level': '3', 'NOTES': 'MetaNetX ID curated (PR #220)'}	False
Q0080	ATP8	r_0226	ATP synthase	{'sbo': 'SBO:0000655', 'ec-code': '3.6.3.14', 'bigg.reaction': 'ATPS3m', 'kegg.pathway': 'sce00190', 'metanetx.reaction': 'MNXR96136', 'pubmed': ['6223276', '10576729']}	{'m', 'c'}	0	1000	{'Confidence Level': '3'}	False
Q0085	ATP6	r_0226	ATP synthase	{'sbo': 'SBO:0000655', 'ec-code': '3.6.3.14', 'bigg.reaction': 'ATPS3m', 'kegg.pathway': 'sce00190', 'metanetx.reaction': 'MNXR96136', 'pubmed': ['6223276', '10576729']}	{'m', 'c'}	0	1000	{'Confidence Level': '3'}	False
Q0105	COB	r_0439	ubiquinol:ferricytochrome c reductase	{'sbo': 'SBO:0000655', 'ec-code': '1.10.2.2', 'kegg.pathway': ['sce00190', 'sce00920']}	{'m', 'c'}	0	1000	{'Confidence Level': '2'}	False
Q0130	OLI1	r_0226	ATP synthase	{'sbo': 'SBO:0000655', 'ec-code': '3.6.3.14', 'bigg.reaction': 'ATPS3m', 'kegg.pathway': 'sce00190', 'metanetx.reaction': 'MNXR96136', 'pubmed': ['6223276', '10576729']}	{'m', 'c'}	0	1000	{'Confidence Level': '3'}	False
Q0250	COX2	r_0438	ferrocytochrome-c:oxygen oxidoreductase	{'sbo': 'SBO:0000655', 'ec-code': '1.9.3.1', 'kegg.pathway': ['sce00190', 'sce00920'], 'kegg.reaction': 'R00081', 'metanetx.reaction': 'MNXR138955', 'pubmed': '21964735'}	{'m', 'c'}	0	1000	{'Confidence Level': '3', 'NOTES': 'MetaNetX ID curated (PR #220)'}	False
Q0275	COX3	r_0438	ferrocytochrome-c:oxygen oxidoreductase	{'sbo': 'SBO:0000655', 'ec-code': '1.9.3.1', 'kegg.pathway': ['sce00190', 'sce00920'], 'kegg.reaction': 'R00081', 'metanetx.reaction': 'MNXR138955', 'pubmed': '21964735'}	{'m', 'c'}	0	1000	{'Confidence Level': '3', 'NOTES': 'MetaNetX ID curated (PR #220)'}	False
YBR295W	PCA1	r_4172	P-type cation-transporting ATPase (EC 3.6.3.3) (Cadmium resistance protein 2) (Cadmium-translocating P-type ATPase) (Cd(2+)-exporting ATPase)	{'sbo': 'SBO:0000655', 'ec-code': '3.6.3.3', 'bigg.reaction': 'CD2abc1'}	{'e', 'c'}	0	1000	{'Confidence Level': '2', 'NOTES': 'added after new annotation (PR #142)'}	False
YCL069W	VBA3	r_1200	L-histidine transport, vacuolar	{'sbo': 'SBO:0000655', 'bigg.reaction': 'HISt6', 'metanetx.reaction': 'MNXR100647', 'pubmed': '15572352'}	{'c', 'v'}	0	1000	{'Confidence Level': '3'}	False
YCR105W	ADH7	r_0168	aldehyde dehydrogenase (2-methylbutanol, NADP)	{'sbo': 'SBO:0000176', 'ec-code': ['1.1.1.-', '1.1.1.2'], 'bigg.reaction': 'ALCD22yi', 'kegg.pathway': ['sce00010', 'sce00040', 'sce00561', 'sce01110', 'sce01130'], 'metanetx.reaction': 'MNXR95717', 'pubmed': ['12210903', '12423374']}	{'c'}	0	1000	{'Confidence Level': '3'}	False
YCR107W	AAD3	r_4179	Putative aryl-alcohol dehydrogenase AAD3 (EC 1.1.1.-)	{'sbo': 'SBO:0000176', 'ec-code': '1.1.1.-', 'bigg.reaction': '4MBZALDH'}	{'c'}	-1000	1000	{'Confidence Level': '2', 'NOTES': 'added after new annotation (PR #142)'}	True
YDL245C	HXT15	r_1910	L-sorbose transport	{'sbo': 'SBO:0000655', 'bigg.reaction': 'SRB_Lt', 'metanetx.reaction': 'MNXR104533'}	{'e', 'c'}	-1000	1000	{'Confidence Level': '2'}	True
YDL246C	SOR2	r_0323	D-sorbitol dehydrogenase (D-fructose producing)	{'sbo': 'SBO:0000176', 'ec-code': '1.1.1.14', 'bigg.reaction': 'SBTD_D2', 'kegg.pathway': ['sce00040', 'sce00051'], 'kegg.reaction': 'R00875', 'metanetx.reaction': 'MNXR104283'}	{'c'}	0	1000	{'Confidence Level': '2'}	False
YDL247W	MPH2	r_1227	maltose transport	{'sbo': 'SBO:0000655', 'bigg.reaction': 'MALTt2', 'metanetx.reaction': 'MNXR101365', 'pubmed': '7483839'}	{'e', 'c'}	0	1000	{'Confidence Level': '3'}	False
YDR038C	ENA5	r_4224	Sodium transport ATPase 5 (EC 3.6.3.7)	{'sbo': 'SBO:0000655', 'ec-code': '3.6.3.7', 'bigg.reaction': 'NAabcO'}	{'e', 'c'}	0	1000	{'Confidence Level': '2', 'NOTES': 'added after new annotation (PR #142)'}	False
YDR039C	ENA2	r_4224	Sodium transport ATPase 5 (EC 3.6.3.7)	{'sbo': 'SBO:0000655', 'ec-code': '3.6.3.7', 'bigg.reaction': 'NAabcO'}	{'e', 'c'}	0	1000	{'Confidence Level': '2', 'NOTES': 'added after new annotation (PR #142)'}	False
YDR343C	HXT6	r_1910	L-sorbose transport	{'sbo': 'SBO:0000655', 'bigg.reaction': 'SRB_Lt', 'metanetx.reaction': 'MNXR104533'}	{'e', 'c'}	-1000	1000	{'Confidence Level': '2'}	True
YDR530C	APA2	r_0222	ATP adenylyltransferase	{'sbo': 'SBO:0000176', 'ec-code': ['2.7.7.5', '2.7.7.53'], 'bigg.reaction': 'ATPATF1', 'kegg.pathway': 'sce00230', 'kegg.reaction': 'R00126', 'metanetx.reaction': 'MNXR95435'}	{'c'}	0	1000	{'Confidence Level': '2'}	False
YDR536W	STL1	r_1171	glycerol transport	{'sbo': 'SBO:0000655', 'bigg.reaction': 'GLYCt2', 'metanetx.reaction': 'MNXR100344', 'pubmed': ['15703210', '21623372']}	{'e', 'c'}	0	1000	{'Confidence Level': '3'}	False
YDR538W	PAD1	r_0044	3-hexaprenyl-4-hydroxy-5-methoxybenzoate decarboxylase	{'sbo': 'SBO:0000176', 'kegg.reaction': 'R06866', 'metanetx.reaction': 'MNXR94901', 'pubmed': '15792955'}	{'m'}	0	1000	{'Confidence Level': '3'}	False
YDR539W	FDC1	r_0044	3-hexaprenyl-4-hydroxy-5-methoxybenzoate decarboxylase	{'sbo': 'SBO:0000176', 'kegg.reaction': 'R06866', 'metanetx.reaction': 'MNXR94901', 'pubmed': '15792955'}	{'m'}	0	1000	{'Confidence Level': '3'}	False
YFL011W	HXT10	r_1910	L-sorbose transport	{'sbo': 'SBO:0000655', 'bigg.reaction': 'SRB_Lt', 'metanetx.reaction': 'MNXR104533'}	{'e', 'c'}	-1000	1000	{'Confidence Level': '2'}	True
YFL055W	AGP3	r_1190	L-aspartate transport	{'sbo': 'SBO:0000655', 'bigg.reaction': 'ASPt2r', 'metanetx.reaction': 'MNXR96106'}	{'e', 'c'}	-1000	1000	{'Confidence Level': '2'}	True
YFL061W	DDI2	r_4210	urea hydro-lyase (cyanamide-forming)	{'sbo': 'SBO:0000176', 'ec-code': '4.2.1.69', 'kegg.reaction': 'R00778', 'metanetx.reaction': 'MNXR106683'}	{'c'}	-1000	1000	{'Confidence Level': '2', 'NOTES': 'added after new annotation (PR #142)'}	True
YGR292W	MAL12	r_0198	alpha-glucosidase	{'sbo': 'SBO:0000176', 'ec-code': ['3.2.1.10', '3.2.1.20'], 'bigg.reaction': 'MALT', 'kegg.pathway': ['sce00052', 'sce00500'], 'kegg.reaction': 'R00028', 'metanetx.reaction': 'MNXR101350'}	{'c'}	0	1000	{'Confidence Level': '2', 'NOTES': 'MetaNetX ID curated (PR #220) | KEGG ID curated (PR #220) | alternative KEGG ID R06084 (PR #220)'}	False
YHR215W	PHO12	r_0116	acid phosphatase (secreted)	{'sbo': 'SBO:0000176', 'ec-code': '3.1.3.2', 'bigg.reaction': 'ACP1e', 'kegg.pathway': ['sce00730', 'sce00740', 'sce04111'], 'kegg.reaction': 'R00548', 'metanetx.reaction': 'MNXR95393', 'pubmed': '13405892'}	{'e'}	0	1000	{'Confidence Level': '3'}	False
YHR216W	IMD2	r_0565	IMP dehydrogenase	{'sbo': 'SBO:0000176', 'ec-code': '1.1.1.205', 'bigg.reaction': 'IMPD', 'kegg.pathway': ['sce00230', 'sce01110'], 'kegg.reaction': 'R01130', 'metanetx.reaction': 'MNXR100830', 'pubmed': '11003640'}	{'c'}	0	1000	{'Confidence Level': '3'}	False
YIL172C	IMA3	r_0198	alpha-glucosidase	{'sbo': 'SBO:0000176', 'ec-code': ['3.2.1.10', '3.2.1.20'], 'bigg.reaction': 'MALT', 'kegg.pathway': ['sce00052', 'sce00500'], 'kegg.reaction': 'R00028', 'metanetx.reaction': 'MNXR101350'}	{'c'}	0	1000	{'Confidence Level': '2', 'NOTES': 'MetaNetX ID curated (PR #220) | KEGG ID curated (PR #220) | alternative KEGG ID R06084 (PR #220)'}	False
YJR155W	AAD10	r_4179	Putative aryl-alcohol dehydrogenase AAD3 (EC 1.1.1.-)	{'sbo': 'SBO:0000176', 'ec-code': '1.1.1.-', 'bigg.reaction': '4MBZALDH'}	{'c'}	-1000	1000	{'Confidence Level': '2', 'NOTES': 'added after new annotation (PR #142)'}	True
YJR158W	HXT16	r_1910	L-sorbose transport	{'sbo': 'SBO:0000655', 'bigg.reaction': 'SRB_Lt', 'metanetx.reaction': 'MNXR104533'}	{'e', 'c'}	-1000	1000	{'Confidence Level': '2'}	True
YJR160C	MPH3	r_1227	maltose transport	{'sbo': 'SBO:0000655', 'bigg.reaction': 'MALTt2', 'metanetx.reaction': 'MNXR101365', 'pubmed': '7483839'}	{'e', 'c'}	0	1000	{'Confidence Level': '3'}	False
YKL218C	SRY1	r_4206	threo-3-hydroxy-L-aspartate ammonia-lyase	{'sbo': 'SBO:0000176', 'ec-code': '4.3.1.16', 'kegg.reaction': 'R05758', 'metanetx.reaction': 'MNXR109814'}	{'c'}	-1000	1000	{'Confidence Level': '2', 'NOTES': 'added after new annotation (PR #142)'}	True
YKL220C	FRE2	r_4275	Fe(II):NADP+ oxidoreductase	{'sbo': 'SBO:0000176', 'ec-code': '1.16.1.7', 'kegg.reaction': 'R09541', 'metanetx.reaction': 'MNXR112960'}	{'e', 'c'}	-1000	1000	{'Confidence Level': '2', 'NOTES': 'added after new annotation (PR #142)'}	True
YLL052C	AQY2	r_3604	H2O transport, cytoplasm-cell envelope	{'sbo': 'SBO:0000655', 'metanetx.reaction': 'MNXR98641'}	{'ce', 'c'}	-1000	1000	{'Confidence Level': '2'}	True
YLL060C	GTT2	r_4201	Glutathione S-transferase 1 (EC 2.5.1.18) (GST-I)	{'sbo': 'SBO:0000176', 'ec-code': '2.5.1.18', 'kegg.reaction': 'R03522', 'metanetx.reaction': 'MNXR125877'}	{'m'}	-1000	1000	{'Confidence Level': '2', 'NOTES': 'added after new annotation (PR #142) | MetaNetX ID curated (PR #220)'}	True
YLL061W	MMP1	r_1257	S-methylmethionine permease	{'sbo': 'SBO:0000655', 'bigg.reaction': 'MMETt2', 'metanetx.reaction': 'MNXR101658'}	{'e', 'c'}	0	1000	{'Confidence Level': '2'}	False
YLL062C	MHT1	r_0544	homocysteine S-methyltransferase	{'sbo': 'SBO:0000176', 'ec-code': '2.1.1.10', 'bigg.reaction': 'HCYSMT', 'kegg.pathway': ['sce00270', 'sce01110'], 'kegg.reaction': 'R00650', 'metanetx.reaction': 'MNXR100577', 'pubmed': '11013242'}	{'c'}	0	1000	{'Confidence Level': '3'}	False
YLR099C	ICT1	r_4277	acyl-CoA:sn-glycerol-3-phosphate 1-O-acyltransferase	{'sbo': 'SBO:0000176', 'ec-code': '2.3.1.51', 'kegg.reaction': 'R00851', 'metanetx.reaction': 'MNXR106715'}	{'er'}	-1000	1000	{'Confidence Level': '2', 'NOTES': 'added after new annotation (PR #142)'}	True
YLR155C	ASP3-1	r_0680	L-asparaginase	{'sbo': 'SBO:0000176', 'ec-code': '3.5.1.1', 'bigg.reaction': 'ASNNe', 'kegg.reaction': 'R00485', 'metanetx.reaction': 'MNXR96056', 'pubmed': '3042786'}	{'e'}	0	1000	{'Confidence Level': '3'}	False
YLR157C	ASP3-2	r_0680	L-asparaginase	{'sbo': 'SBO:0000176', 'ec-code': '3.5.1.1', 'bigg.reaction': 'ASNNe', 'kegg.reaction': 'R00485', 'metanetx.reaction': 'MNXR96056', 'pubmed': '3042786'}	{'e'}	0	1000	{'Confidence Level': '3'}	False
YLR158C	ASP3-3	r_0680	L-asparaginase	{'sbo': 'SBO:0000176', 'ec-code': '3.5.1.1', 'bigg.reaction': 'ASNNe', 'kegg.reaction': 'R00485', 'metanetx.reaction': 'MNXR96056', 'pubmed': '3042786'}	{'e'}	0	1000	{'Confidence Level': '3'}	False
YLR160C	ASP3-4	r_0680	L-asparaginase	{'sbo': 'SBO:0000176', 'ec-code': '3.5.1.1', 'bigg.reaction': 'ASNNe', 'kegg.reaction': 'R00485', 'metanetx.reaction': 'MNXR96056', 'pubmed': '3042786'}	{'e'}	0	1000	{'Confidence Level': '3'}	False
YLR307W	CDA1	r_0271	chitin deacetylase	{'sbo': 'SBO:0000176', 'ec-code': '3.5.1.41', 'kegg.pathway': 'sce00520', 'kegg.reaction': 'R02333', 'metanetx.reaction': 'MNXR107444'}	{'ce', 'c'}	0	1000	{'Confidence Level': '2', 'NOTES': 'alternative MetaNetX ID MNXR96718 (PR #220)'}	False
YML056C	IMD4	r_0565	IMP dehydrogenase	{'sbo': 'SBO:0000176', 'ec-code': '1.1.1.205', 'bigg.reaction': 'IMPD', 'kegg.pathway': ['sce00230', 'sce01110'], 'kegg.reaction': 'R01130', 'metanetx.reaction': 'MNXR100830', 'pubmed': '11003640'}	{'c'}	0	1000	{'Confidence Level': '3'}	False
YMR084W	YMR084W	r_0477	glutamine-fructose-6-phosphate transaminase	{'sbo': 'SBO:0000176', 'ec-code': '2.6.1.16', 'bigg.reaction': 'GF6PTA', 'kegg.pathway': ['sce00250', 'sce00520', 'sce01130'], 'kegg.reaction': 'R00768', 'metanetx.reaction': 'MNXR106675', 'pubmed': '2656689'}	{'c'}	0	1000	{'Confidence Level': '3', 'NOTES': 'alternative MetaNetX ID MNXR124393 (PR #220)'}	False
YMR322C	SNO4	r_4236	(R)-lactate hydro-lyase	{'sbo': 'SBO:0000176', 'ec-code': '4.2.1.130', 'bigg.reaction': 'GLYOX3', 'kegg.reaction': 'R09796', 'metanetx.reaction': 'MNXR100354'}	{'c'}	-1000	1000	{'Confidence Level': '2', 'NOTES': 'added after new annotation (PR #142)'}	True
YMR323W	ERR3	r_0366	enolase	{'sbo': 'SBO:0000176', 'ec-code': '4.2.1.11', 'bigg.reaction': 'ENO', 'kegg.pathway': ['sce00010', 'sce01110', 'sce01130', 'sce01200', 'sce01230', 'sce03018'], 'kegg.reaction': 'R00658', 'metanetx.reaction': 'MNXR97932', 'pubmed': '7520111'}	{'c'}	-1000	1000	{'Confidence Level': '3'}	True
YNR073C	MAN2	r_4183	D-Mannitol:NAD+ 2-oxidoreductase	{'sbo': 'SBO:0000176', 'ec-code': '1.1.1.-', 'bigg.reaction': 'MNLDH2', 'kegg.reaction': 'R00868', 'metanetx.reaction': 'MNXR101675'}	{'c'}	-1000	1000	{'Confidence Level': '2', 'NOTES': 'added after new annotation (PR #142)'}	True
YOL156W	HXT11	r_1910	L-sorbose transport	{'sbo': 'SBO:0000655', 'bigg.reaction': 'SRB_Lt', 'metanetx.reaction': 'MNXR104533'}	{'e', 'c'}	-1000	1000	{'Confidence Level': '2'}	True
YOL165C	AAD15	r_4179	Putative aryl-alcohol dehydrogenase AAD3 (EC 1.1.1.-)	{'sbo': 'SBO:0000176', 'ec-code': '1.1.1.-', 'bigg.reaction': '4MBZALDH'}	{'c'}	-1000	1000	{'Confidence Level': '2', 'NOTES': 'added after new annotation (PR #142)'}	True
YOR192C	THI72	r_1270	thiamine transport	{'sbo': 'SBO:0000655', 'bigg.reaction': 'THMt2', 'metanetx.reaction': 'MNXR138863'}	{'e', 'c'}	0	1000	{'Confidence Level': '2', 'NOTES': 'MetaNetX ID curated (PR #220)'}	False
YOR388C	FDH1	r_0445	formate dehydrogenase	{'sbo': 'SBO:0000176', 'ec-code': '1.2.1.2', 'bigg.reaction': 'FDH', 'kegg.pathway': ['sce00630', 'sce01200'], 'kegg.reaction': 'R00519', 'metanetx.reaction': 'MNXR99475'}	{'c'}	0	1000	{'Confidence Level': '2'}	False
YOR393W	ERR1	r_0366	enolase	{'sbo': 'SBO:0000176', 'ec-code': '4.2.1.11', 'bigg.reaction': 'ENO', 'kegg.pathway': ['sce00010', 'sce01110', 'sce01130', 'sce01200', 'sce01230', 'sce03018'], 'kegg.reaction': 'R00658', 'metanetx.reaction': 'MNXR97932', 'pubmed': '7520111'}	{'c'}	-1000	1000	{'Confidence Level': '3'}	True
YPL280W	HSP32	r_4236	(R)-lactate hydro-lyase	{'sbo': 'SBO:0000176', 'ec-code': '4.2.1.130', 'bigg.reaction': 'GLYOX3', 'kegg.reaction': 'R09796', 'metanetx.reaction': 'MNXR100354'}	{'c'}	-1000	1000	{'Confidence Level': '2', 'NOTES': 'added after new annotation (PR #142)'}	True
YPL281C	ERR2	r_0366	enolase	{'sbo': 'SBO:0000176', 'ec-code': '4.2.1.11', 'bigg.reaction': 'ENO', 'kegg.pathway': ['sce00010', 'sce01110', 'sce01130', 'sce01200', 'sce01230', 'sce03018'], 'kegg.reaction': 'R00658', 'metanetx.reaction': 'MNXR97932', 'pubmed': '7520111'}	{'c'}	-1000	1000	{'Confidence Level': '3'}	True
YPR121W	THI22	r_0903	phosphomethylpyrimidine kinase	{'sbo': 'SBO:0000176', 'ec-code': ['2.7.1.49', '2.7.4.7'], 'bigg.reaction': 'PMPK', 'kegg.pathway': 'sce00730', 'kegg.reaction': 'R04509', 'metanetx.reaction': 'MNXR103045', 'pubmed': '10383756'}	{'c'}	0	1000	{'Confidence Level': '3'}	False

### Sheet: genes_not_associated_to_reactio
Gene_ID	Gene name	Reaction_associated_ID	name	annotation	compartments	lower_bound	upper_bound	notes	reversibility
YBL045C	COR1	r_0439	ubiquinol:ferricytochrome c reductase	{'sbo': 'SBO:0000655', 'ec-code': '1.10.2.2', 'kegg.pathway': ['sce00190', 'sce00920']}	{'m', 'c'}	0	1000	{'Confidence Level': '2'}	False
YBL099W	ATP1	r_0226	ATP synthase	{'sbo': 'SBO:0000655', 'ec-code': '3.6.3.14', 'bigg.reaction': 'ATPS3m', 'kegg.pathway': 'sce00190', 'metanetx.reaction': 'MNXR96136', 'pubmed': ['6223276', '10576729']}	{'m', 'c'}	0	1000	{'Confidence Level': '3'}	False
YBR039W	ATP3	r_0226	ATP synthase	{'sbo': 'SBO:0000655', 'ec-code': '3.6.3.14', 'bigg.reaction': 'ATPS3m', 'kegg.pathway': 'sce00190', 'metanetx.reaction': 'MNXR96136', 'pubmed': ['6223276', '10576729']}	{'m', 'c'}	0	1000	{'Confidence Level': '3'}	False
YDL004W	ATP16	r_0226	ATP synthase	{'sbo': 'SBO:0000655', 'ec-code': '3.6.3.14', 'bigg.reaction': 'ATPS3m', 'kegg.pathway': 'sce00190', 'metanetx.reaction': 'MNXR96136', 'pubmed': ['6223276', '10576729']}	{'m', 'c'}	0	1000	{'Confidence Level': '3'}	False
YDL067C	COX9	r_0438	ferrocytochrome-c:oxygen oxidoreductase	{'sbo': 'SBO:0000655', 'ec-code': '1.9.3.1', 'kegg.pathway': ['sce00190', 'sce00920'], 'kegg.reaction': 'R00081', 'metanetx.reaction': 'MNXR138955', 'pubmed': '21964735'}	{'m', 'c'}	0	1000	{'Confidence Level': '3', 'NOTES': 'MetaNetX ID curated (PR #220)'}	False
YDR231C	COX20	r_0438	ferrocytochrome-c:oxygen oxidoreductase	{'sbo': 'SBO:0000655', 'ec-code': '1.9.3.1', 'kegg.pathway': ['sce00190', 'sce00920'], 'kegg.reaction': 'R00081', 'metanetx.reaction': 'MNXR138955', 'pubmed': '21964735'}	{'m', 'c'}	0	1000	{'Confidence Level': '3', 'NOTES': 'MetaNetX ID curated (PR #220)'}	False
YDR298C	ATP5	r_0226	ATP synthase	{'sbo': 'SBO:0000655', 'ec-code': '3.6.3.14', 'bigg.reaction': 'ATPS3m', 'kegg.pathway': 'sce00190', 'metanetx.reaction': 'MNXR96136', 'pubmed': ['6223276', '10576729']}	{'m', 'c'}	0	1000	{'Confidence Level': '3'}	False
YDR322C-A	TIM11	r_0226	ATP synthase	{'sbo': 'SBO:0000655', 'ec-code': '3.6.3.14', 'bigg.reaction': 'ATPS3m', 'kegg.pathway': 'sce00190', 'metanetx.reaction': 'MNXR96136', 'pubmed': ['6223276', '10576729']}	{'m', 'c'}	0	1000	{'Confidence Level': '3'}	False
YDR377W	ATP17	r_0226	ATP synthase	{'sbo': 'SBO:0000655', 'ec-code': '3.6.3.14', 'bigg.reaction': 'ATPS3m', 'kegg.pathway': 'sce00190', 'metanetx.reaction': 'MNXR96136', 'pubmed': ['6223276', '10576729']}	{'m', 'c'}	0	1000	{'Confidence Level': '3'}	False
YDR529C	QCR7	r_0439	ubiquinol:ferricytochrome c reductase	{'sbo': 'SBO:0000655', 'ec-code': '1.10.2.2', 'kegg.pathway': ['sce00190', 'sce00920']}	{'m', 'c'}	0	1000	{'Confidence Level': '2'}	False
YEL024W	RIP1	r_0439	ubiquinol:ferricytochrome c reductase	{'sbo': 'SBO:0000655', 'ec-code': '1.10.2.2', 'kegg.pathway': ['sce00190', 'sce00920']}	{'m', 'c'}	0	1000	{'Confidence Level': '2'}	False
YFR033C	QCR6	r_0439	ubiquinol:ferricytochrome c reductase	{'sbo': 'SBO:0000655', 'ec-code': '1.10.2.2', 'kegg.pathway': ['sce00190', 'sce00920']}	{'m', 'c'}	0	1000	{'Confidence Level': '2'}	False
YGL187C	COX4	r_0438	ferrocytochrome-c:oxygen oxidoreductase	{'sbo': 'SBO:0000655', 'ec-code': '1.9.3.1', 'kegg.pathway': ['sce00190', 'sce00920'], 'kegg.reaction': 'R00081', 'metanetx.reaction': 'MNXR138955', 'pubmed': '21964735'}	{'m', 'c'}	0	1000	{'Confidence Level': '3', 'NOTES': 'MetaNetX ID curated (PR #220)'}	False
YGL191W	COX13	r_0438	ferrocytochrome-c:oxygen oxidoreductase	{'sbo': 'SBO:0000655', 'ec-code': '1.9.3.1', 'kegg.pathway': ['sce00190', 'sce00920'], 'kegg.reaction': 'R00081', 'metanetx.reaction': 'MNXR138955', 'pubmed': '21964735'}	{'m', 'c'}	0	1000	{'Confidence Level': '3', 'NOTES': 'MetaNetX ID curated (PR #220)'}	False
YGR062C	COX18	r_0438	ferrocytochrome-c:oxygen oxidoreductase	{'sbo': 'SBO:0000655', 'ec-code': '1.9.3.1', 'kegg.pathway': ['sce00190', 'sce00920'], 'kegg.reaction': 'R00081', 'metanetx.reaction': 'MNXR138955', 'pubmed': '21964735'}	{'m', 'c'}	0	1000	{'Confidence Level': '3', 'NOTES': 'MetaNetX ID curated (PR #220)'}	False
YGR183C	QCR9	r_0439	ubiquinol:ferricytochrome c reductase	{'sbo': 'SBO:0000655', 'ec-code': '1.10.2.2', 'kegg.pathway': ['sce00190', 'sce00920']}	{'m', 'c'}	0	1000	{'Confidence Level': '2'}	False
YHR001W-A	QCR10	r_0439	ubiquinol:ferricytochrome c reductase	{'sbo': 'SBO:0000655', 'ec-code': '1.10.2.2', 'kegg.pathway': ['sce00190', 'sce00920']}	{'m', 'c'}	0	1000	{'Confidence Level': '2'}	False
YHR051W	COX6	r_0438	ferrocytochrome-c:oxygen oxidoreductase	{'sbo': 'SBO:0000655', 'ec-code': '1.9.3.1', 'kegg.pathway': ['sce00190', 'sce00920'], 'kegg.reaction': 'R00081', 'metanetx.reaction': 'MNXR138955', 'pubmed': '21964735'}	{'m', 'c'}	0	1000	{'Confidence Level': '3', 'NOTES': 'MetaNetX ID curated (PR #220)'}	False
YHR116W	COX23	r_0438	ferrocytochrome-c:oxygen oxidoreductase	{'sbo': 'SBO:0000655', 'ec-code': '1.9.3.1', 'kegg.pathway': ['sce00190', 'sce00920'], 'kegg.reaction': 'R00081', 'metanetx.reaction': 'MNXR138955', 'pubmed': '21964735'}	{'m', 'c'}	0	1000	{'Confidence Level': '3', 'NOTES': 'MetaNetX ID curated (PR #220)'}	False
YIL111W	COX5B	r_0438	ferrocytochrome-c:oxygen oxidoreductase	{'sbo': 'SBO:0000655', 'ec-code': '1.9.3.1', 'kegg.pathway': ['sce00190', 'sce00920'], 'kegg.reaction': 'R00081', 'metanetx.reaction': 'MNXR138955', 'pubmed': '21964735'}	{'m', 'c'}	0	1000	{'Confidence Level': '3', 'NOTES': 'MetaNetX ID curated (PR #220)'}	False
YJL003W	COX16	r_0438	ferrocytochrome-c:oxygen oxidoreductase	{'sbo': 'SBO:0000655', 'ec-code': '1.9.3.1', 'kegg.pathway': ['sce00190', 'sce00920'], 'kegg.reaction': 'R00081', 'metanetx.reaction': 'MNXR138955', 'pubmed': '21964735'}	{'m', 'c'}	0	1000	{'Confidence Level': '3', 'NOTES': 'MetaNetX ID curated (PR #220)'}	False
YJL166W	QCR8	r_0439	ubiquinol:ferricytochrome c reductase	{'sbo': 'SBO:0000655', 'ec-code': '1.10.2.2', 'kegg.pathway': ['sce00190', 'sce00920']}	{'m', 'c'}	0	1000	{'Confidence Level': '2'}	False
YJR121W	ATP2	r_0226	ATP synthase	{'sbo': 'SBO:0000655', 'ec-code': '3.6.3.14', 'bigg.reaction': 'ATPS3m', 'kegg.pathway': 'sce00190', 'metanetx.reaction': 'MNXR96136', 'pubmed': ['6223276', '10576729']}	{'m', 'c'}	0	1000	{'Confidence Level': '3'}	False
YKL016C	ATP7	r_0226	ATP synthase	{'sbo': 'SBO:0000655', 'ec-code': '3.6.3.14', 'bigg.reaction': 'ATPS3m', 'kegg.pathway': 'sce00190', 'metanetx.reaction': 'MNXR96136', 'pubmed': ['6223276', '10576729']}	{'m', 'c'}	0	1000	{'Confidence Level': '3'}	False
YLL018C-A	COX19	r_0438	ferrocytochrome-c:oxygen oxidoreductase	{'sbo': 'SBO:0000655', 'ec-code': '1.9.3.1', 'kegg.pathway': ['sce00190', 'sce00920'], 'kegg.reaction': 'R00081', 'metanetx.reaction': 'MNXR138955', 'pubmed': '21964735'}	{'m', 'c'}	0	1000	{'Confidence Level': '3', 'NOTES': 'MetaNetX ID curated (PR #220)'}	False
YLR038C	COX12	r_0438	ferrocytochrome-c:oxygen oxidoreductase	{'sbo': 'SBO:0000655', 'ec-code': '1.9.3.1', 'kegg.pathway': ['sce00190', 'sce00920'], 'kegg.reaction': 'R00081', 'metanetx.reaction': 'MNXR138955', 'pubmed': '21964735'}	{'m', 'c'}	0	1000	{'Confidence Level': '3', 'NOTES': 'MetaNetX ID curated (PR #220)'}	False
YLR295C	ATP14	r_0226	ATP synthase	{'sbo': 'SBO:0000655', 'ec-code': '3.6.3.14', 'bigg.reaction': 'ATPS3m', 'kegg.pathway': 'sce00190', 'metanetx.reaction': 'MNXR96136', 'pubmed': ['6223276', '10576729']}	{'m', 'c'}	0	1000	{'Confidence Level': '3'}	False
YLR395C	COX8	r_0438	ferrocytochrome-c:oxygen oxidoreductase	{'sbo': 'SBO:0000655', 'ec-code': '1.9.3.1', 'kegg.pathway': ['sce00190', 'sce00920'], 'kegg.reaction': 'R00081', 'metanetx.reaction': 'MNXR138955', 'pubmed': '21964735'}	{'m', 'c'}	0	1000	{'Confidence Level': '3', 'NOTES': 'MetaNetX ID curated (PR #220)'}	False
YML081C-A	ATP18	r_0226	ATP synthase	{'sbo': 'SBO:0000655', 'ec-code': '3.6.3.14', 'bigg.reaction': 'ATPS3m', 'kegg.pathway': 'sce00190', 'metanetx.reaction': 'MNXR96136', 'pubmed': ['6223276', '10576729']}	{'m', 'c'}	0	1000	{'Confidence Level': '3'}	False
YMR256C	COX7	r_0438	ferrocytochrome-c:oxygen oxidoreductase	{'sbo': 'SBO:0000655', 'ec-code': '1.9.3.1', 'kegg.pathway': ['sce00190', 'sce00920'], 'kegg.reaction': 'R00081', 'metanetx.reaction': 'MNXR138955', 'pubmed': '21964735'}	{'m', 'c'}	0	1000	{'Confidence Level': '3', 'NOTES': 'MetaNetX ID curated (PR #220)'}	False
YNL052W	COX5A	r_0438	ferrocytochrome-c:oxygen oxidoreductase	{'sbo': 'SBO:0000655', 'ec-code': '1.9.3.1', 'kegg.pathway': ['sce00190', 'sce00920'], 'kegg.reaction': 'R00081', 'metanetx.reaction': 'MNXR138955', 'pubmed': '21964735'}	{'m', 'c'}	0	1000	{'Confidence Level': '3', 'NOTES': 'MetaNetX ID curated (PR #220)'}	False
YOL077W-A	ATP19	r_0226	ATP synthase	{'sbo': 'SBO:0000655', 'ec-code': '3.6.3.14', 'bigg.reaction': 'ATPS3m', 'kegg.pathway': 'sce00190', 'metanetx.reaction': 'MNXR96136', 'pubmed': ['6223276', '10576729']}	{'m', 'c'}	0	1000	{'Confidence Level': '3'}	False
YOR065W	CYT1	r_0439	ubiquinol:ferricytochrome c reductase	{'sbo': 'SBO:0000655', 'ec-code': '1.10.2.2', 'kegg.pathway': ['sce00190', 'sce00920']}	{'m', 'c'}	0	1000	{'Confidence Level': '2'}	False
YPL078C	ATP4	r_0226	ATP synthase	{'sbo': 'SBO:0000655', 'ec-code': '3.6.3.14', 'bigg.reaction': 'ATPS3m', 'kegg.pathway': 'sce00190', 'metanetx.reaction': 'MNXR96136', 'pubmed': ['6223276', '10576729']}	{'m', 'c'}	0	1000	{'Confidence Level': '3'}	False
YPL132W	COX11	r_0438	ferrocytochrome-c:oxygen oxidoreductase	{'sbo': 'SBO:0000655', 'ec-code': '1.9.3.1', 'kegg.pathway': ['sce00190', 'sce00920'], 'kegg.reaction': 'R00081', 'metanetx.reaction': 'MNXR138955', 'pubmed': '21964735'}	{'m', 'c'}	0	1000	{'Confidence Level': '3', 'NOTES': 'MetaNetX ID curated (PR #220)'}	False
YPL271W	ATP15	r_0226	ATP synthase	{'sbo': 'SBO:0000655', 'ec-code': '3.6.3.14', 'bigg.reaction': 'ATPS3m', 'kegg.pathway': 'sce00190', 'metanetx.reaction': 'MNXR96136', 'pubmed': ['6223276', '10576729']}	{'m', 'c'}	0	1000	{'Confidence Level': '3'}	False
YPR020W	ATP20	r_0226	ATP synthase	{'sbo': 'SBO:0000655', 'ec-code': '3.6.3.14', 'bigg.reaction': 'ATPS3m', 'kegg.pathway': 'sce00190', 'metanetx.reaction': 'MNXR96136', 'pubmed': ['6223276', '10576729']}	{'m', 'c'}	0	1000	{'Confidence Level': '3'}	False
YPR191W	QCR2	r_0439	ubiquinol:ferricytochrome c reductase	{'sbo': 'SBO:0000655', 'ec-code': '1.10.2.2', 'kegg.pathway': ['sce00190', 'sce00920']}	{'m', 'c'}	0	1000	{'Confidence Level': '2'}	False
