## Supplementary Table 3 for "Development of a genome scale metabolic model for the lager hybrid yeast *S. pastorianus* to understand evolution of metabolic pathways in industrial settings"

### Sheet: Legend
Table S3: List of reactions that could be carried out by other protein isoforms and that were re-integrated in the S. pastorianus genome scale model

### Sheet: re-integrated reactions
Parental origin	Gene ID	Gene annotation	Protein annotation	Reactions involved
S. eubayanus-like	SPGP0AH00790	YHR096C (HXT5)	YFL011W (HXT10)	Both isoforms present in GPR r_1134 D-fructose transport r_1139 D-mannose transport r_1166 glucose transport r_1910 L-sorbose transport r_4395 D-tagatose uptake via diffusion Only YFL011W present: r_1135 D-galactose transport Only YHR096C present: NONE
S. cerevisiae-like	SPGP0EQ00100	YPL275W (FDH2) --> truncated	YOR388C (FDH1)	Only YOR388C present: r_0445 formate dehydrogenase
