## Supplementary Table 4 for "Development of a genome scale metabolic model for the lager hybrid yeast *S. pastorianus* to understand evolution of metabolic pathways in industrial settings"

### Sheet: Legend
Table S4: Genes and reactions from S. pastorianus Kbase draft model that could be considered for integration to iSP_1513.

### Sheet: Kbase candidate genes reactions
Name	Parent	Reaction ID	Reaction name	genes	GPR	reaction	compartment
SPGP0DC02780	S. cerevisiae	rxn00817_c0	R_a_galactosidase__melibiose_	SPGP_0DC02780	SPGP_0DC02780_gene	H2O_c0 + Melibiose_c0 --> D-Glucose_c0 + Galactose_c0	{'c0'}
SPGP0DC02780	S. cerevisiae	rxn00977_c0	R_Epimelibiose_galactohydrolase	SPGP_0DC02780	SPGP_0DC02780_gene	H2O_c0 + Epimelibiose_c0 <=> Galactose_c0 + D-Mannose_c0	{'c0'}
SPGP0DC02780	S. cerevisiae	rxn02093_c0	R_Melibiitol_galactohydrolase	SPGP_0DC02780	SPGP_0DC02780_gene	H2O_c0 + Melibiitol_c0 <=> Galactose_c0 + Sorbitol_c0	{'c0'}
SPGP0DC02780	S. cerevisiae	rxn00819_c0	R_Galactosylglycerol_galactohydrolase	SPGP_0DC02780	SPGP_0DC02780_gene	H2O_c0 + Galactosylglycerol_c0 <=> Glycerol_c0 + Galactose_c0	{'c0'}
SPGP0DC02780	S. cerevisiae	rxn00818_c0	R_Raffinose_galactohydrolase	SPGP_0DC02780	SPGP_0DC02780_gene	H2O_c0 + Melitose_c0 --> Sucrose_c0 + Galactose_c0	{'c0'}
SPGP0DC02780	S. cerevisiae	rxn00890_c0	R_1_alpha_D_Galactosyl_myo_inositol_galactohydrolase	SPGP_0DC02780	SPGP_0DC02780_gene	H2O_c0 + Galactinol_c0 <=> Galactose_c0 + L-Inositol_c0	{'c0'}
SPGP0DB01760	S. cerevisiae	rxn00288_m0	R_succinate_dehydrogenase	SDH2_Seub;SDH1_Seub;SHH4_Seub;SDH4_Scer;SPGP_0DB01760;SDH3_Seub;YJL045W_Scer	SPGP_0DB01760_gene and SPGP_0G01850_gene and SPGP_0C03900_gene and SPGP_0CZ00830_gene and SPGP_0CZ00770_gene and SPGP_0N02310_gene and SPGP_0BF00290_gene	FAD_m0 + Succinate_m0 <=> Fumarate_m0 + FADH2_m0	{'m0'}
SPGP0DB01760	S. cerevisiae	rxn09522_m0	R_succinate_dehydrogenase__ubiquinone_6___mitochondrial	SDH2_Seub;SDH1_Seub;SHH4_Seub;SDH4_Scer;SPGP_0DB01760;SDH3_Seub;YJL045W_Scer	SPGP_0DB01760_gene and SPGP_0G01850_gene and SPGP_0C03900_gene and SPGP_0CZ00830_gene and SPGP_0CZ00770_gene and SPGP_0N02310_gene and SPGP_0BF00290_gene	FADH2_m0 + Ubiquinone-6_m0 <=> FAD_m0 + Ubiquinol-6_m0	{'m0'}
SPGP0DB01760	S. cerevisiae	rxn09417_m0	R_succinate_dehydrogenase__ubiquinone_6___mitochondrial	SDH1_Seub;SDH2_Seub;SHH4_Seub;SDH4_Scer;SPGP_0DB01760;SDH3_Seub;YJL045W_Scer	SPGP_0DB01760_gene and SPGP_0G01850_gene and SPGP_0C03900_gene and SPGP_0CZ00830_gene and SPGP_0CZ00770_gene and SPGP_0N02310_gene and SPGP_0BF00290_gene	Succinate_m0 + Ubiquinone-6_m0 <=> Fumarate_m0 + Ubiquinol-6_m0	{'m0'}
SPGP0CZ00280	S. eubayanus	PIN3K__DASH__SC_c0	R_1_phosphatidylinositol_3_kinase__yeast_specific	SPGP_0CZ00280;SPGP_0R02560;VPS34_Seub;SPGP_0G00920	SPGP_0N01650_gene and SPGP_0CZ00280_gene and (SPGP_0G00920_gene or SPGP_0R02560_gene)	ATP_c0 + 0.01 M_phosphatidyl_1D_myo_inositol__yeast_specific_C4140H7644O1300P100_c0 --> ADP_c0 + H+_c0 + 0.01 phosphatidyl-1D-myo-3-inositol, yeast-specific_c0	{'c0'}
SPGP0G00920	S. cerevisiae	PIN3K__DASH__SC_c0	R_1_phosphatidylinositol_3_kinase__yeast_specific	SPGP_0CZ00280;SPGP_0R02560;VPS34_Seub;SPGP_0G00920	SPGP_0N01650_gene and SPGP_0CZ00280_gene and (SPGP_0G00920_gene or SPGP_0R02560_gene)	ATP_c0 + 0.01 M_phosphatidyl_1D_myo_inositol__yeast_specific_C4140H7644O1300P100_c0 --> ADP_c0 + H+_c0 + 0.01 phosphatidyl-1D-myo-3-inositol, yeast-specific_c0	{'c0'}
SPGP0R02560	S. eubayanus	PIN3K__DASH__SC_c0	R_1_phosphatidylinositol_3_kinase__yeast_specific	SPGP_0CZ00280;SPGP_0R02560;VPS34_Seub;SPGP_0G00920	SPGP_0N01650_gene and SPGP_0CZ00280_gene and (SPGP_0G00920_gene or SPGP_0R02560_gene)	ATP_c0 + 0.01 M_phosphatidyl_1D_myo_inositol__yeast_specific_C4140H7644O1300P100_c0 --> ADP_c0 + H+_c0 + 0.01 phosphatidyl-1D-myo-3-inositol, yeast-specific_c0	{'c0'}
SPGP0F00900	S. cerevisiae	rxn09511_r0	R_Dolichyl_phosphate_mannose__protein_mannosyltransferase__endoplasmic_reticular	PMT5_Seub;PMT1_Seub;PMT2_Seub;SPGP_0F00900;PMT1_Scer;PMT5_Scer;PMT2_Scer;PMT4_Seub;PMT4_Scer;PMT3_Seub	(SPGP_0C01440_gene or SPGP_0W03580_gene) and (SPGP_0G00180_gene or SPGP_0R03310_gene) and (SPGP_0DE00480_gene or SPGP_0H00490_gene) and SPGP_0DZ01780_gene and SPGP_0F00900_gene and (SPGP_0C01450_gene or SPGP_0W03570_gene)	Dolichyl phosphate D-mannose_r0 --> H+_r0 + Dolichyl phosphate_r0 + Mannan_r0	{'r0'}
SPGP0F02340	S. cerevisiae	rxn09433_c0	R_fatty_acid_synthase__n_C160_	FAS2_Seub;SPGP_0F02340;ACC1_Seub;ACC1_Scer;FAS1_Seub	SPGP_0U01840_gene and (SPGP_0M03240_gene or SPGP_0DV00230_gene) and SPGP_0CZ00460_gene and SPGP_0F02340_gene	2.0 NADPH_c0 + 3.0 H+_c0 + Malonyl-CoA_c0 + Myristic acid_c0 --> H2O_c0 + 2.0 NADP_c0 + CoA_c0 + CO2_c0 + Palmitate_c0	{'c0'}
SPGP0F02340	S. cerevisiae	rxn09440_c0	R_fatty_acid_synthase__n_C120_	FAS2_Seub;SPGP_0F02340;ACC1_Seub;ACC1_Scer;FAS1_Seub	SPGP_0U01840_gene and (SPGP_0M03240_gene or SPGP_0DV00230_gene) and SPGP_0CZ00460_gene and SPGP_0F02340_gene	2.0 NADPH_c0 + 3.0 H+_c0 + Malonyl-CoA_c0 + Decanoate_c0 --> H2O_c0 + 2.0 NADP_c0 + CoA_c0 + CO2_c0 + ddca_c0	{'c0'}
SPGP0F02340	S. cerevisiae	rxn09443_c0	R_fatty_acid_synthase__n_C100_	FAS2_Seub;SPGP_0F02340;ACC1_Seub;ACC1_Scer;FAS1_Seub	SPGP_0U01840_gene and (SPGP_0M03240_gene or SPGP_0DV00230_gene) and SPGP_0CZ00460_gene and SPGP_0F02340_gene	2.0 NADPH_c0 + 3.0 H+_c0 + Malonyl-CoA_c0 + octanoate_c0 --> H2O_c0 + 2.0 NADP_c0 + CoA_c0 + CO2_c0 + Decanoate_c0	{'c0'}
SPGP0F02340	S. cerevisiae	rxn09420_c0	R_fatty_acid_synthase__n_C80___lumped_reaction	FAS2_Seub;SPGP_0F02340;ACC1_Seub;ACC1_Scer;FAS1_Seub	SPGP_0U01840_gene and (SPGP_0M03240_gene or SPGP_0DV00230_gene) and SPGP_0CZ00460_gene and SPGP_0F02340_gene	6.0 NADPH_c0 + Acetyl-CoA_c0 + 8.0 H+_c0 + 3.0 Malonyl-CoA_c0 --> 2.0 H2O_c0 + 6.0 NADP_c0 + 4.0 CoA_c0 + 3.0 CO2_c0 + octanoate_c0	{'c0'}
SPGP0F02340	S. cerevisiae	rxn09431_c0	R_fatty_acyl_CoA_synthase__n_C160CoA_	FAS2_Seub;SPGP_0F02340;ACC1_Seub;ACC1_Scer;FAS1_Seub	SPGP_0U01840_gene and (SPGP_0M03240_gene or SPGP_0DV00230_gene) and SPGP_0CZ00460_gene and SPGP_0F02340_gene	2.0 NADPH_c0 + 3.0 H+_c0 + Malonyl-CoA_c0 + Myristoyl-CoA_c0 --> H2O_c0 + 2.0 NADP_c0 + CoA_c0 + CO2_c0 + Palmitoyl-CoA_c0	{'c0'}
SPGP0F02340	S. cerevisiae	rxn09429_c0	R_fatty_acid_synthase__n_C180_	FAS2_Seub;SPGP_0F02340;ACC1_Seub;ACC1_Scer;FAS1_Seub	SPGP_0U01840_gene and (SPGP_0M03240_gene or SPGP_0DV00230_gene) and SPGP_0CZ00460_gene and SPGP_0F02340_gene	2.0 NADPH_c0 + 3.0 H+_c0 + Malonyl-CoA_c0 + Palmitate_c0 --> H2O_c0 + 2.0 NADP_c0 + CoA_c0 + CO2_c0 + ocdca_c0	{'c0'}
SPGP0F02340	S. cerevisiae	rxn09441_c0	R_fatty_acyl_CoA_synthase__n_C100CoA_	FAS2_Seub;SPGP_0F02340;ACC1_Seub;ACC1_Scer;FAS1_Seub	SPGP_0U01840_gene and (SPGP_0M03240_gene or SPGP_0DV00230_gene) and SPGP_0CZ00460_gene and SPGP_0F02340_gene	2.0 NADPH_c0 + 3.0 H+_c0 + Malonyl-CoA_c0 + Octanoyl-CoA_c0 --> H2O_c0 + 2.0 NADP_c0 + CoA_c0 + CO2_c0 + Decanoyl-CoA_c0	{'c0'}
SPGP0F02340	S. cerevisiae	rxn09435_c0	R_fatty_acyl_CoA_synthase__n_C140CoA_	FAS2_Seub;SPGP_0F02340;ACC1_Seub;ACC1_Scer;FAS1_Seub	SPGP_0U01840_gene and (SPGP_0M03240_gene or SPGP_0DV00230_gene) and SPGP_0CZ00460_gene and SPGP_0F02340_gene	2.0 NADPH_c0 + 3.0 H+_c0 + Malonyl-CoA_c0 + Lauroyl-CoA_c0 --> H2O_c0 + 2.0 NADP_c0 + CoA_c0 + CO2_c0 + Myristoyl-CoA_c0	{'c0'}
SPGP0F02340	S. cerevisiae	rxn09438_c0	R_fatty_acyl_CoA_synthase__n_C120CoA_	FAS2_Seub;SPGP_0F02340;ACC1_Seub;ACC1_Scer;FAS1_Seub	SPGP_0U01840_gene and (SPGP_0M03240_gene or SPGP_0DV00230_gene) and SPGP_0CZ00460_gene and SPGP_0F02340_gene	2.0 NADPH_c0 + 3.0 H+_c0 + Malonyl-CoA_c0 + Decanoyl-CoA_c0 --> H2O_c0 + 2.0 NADP_c0 + CoA_c0 + CO2_c0 + Lauroyl-CoA_c0	{'c0'}
SPGP0F02340	S. cerevisiae	rxn09427_c0	R_fatty_acyl_CoA_synthase__n_C180CoA_	FAS2_Seub;SPGP_0F02340;ACC1_Seub;ACC1_Scer;FAS1_Seub	SPGP_0U01840_gene and (SPGP_0M03240_gene or SPGP_0DV00230_gene) and SPGP_0CZ00460_gene and SPGP_0F02340_gene	2.0 NADPH_c0 + 3.0 H+_c0 + Malonyl-CoA_c0 + Palmitoyl-CoA_c0 --> H2O_c0 + 2.0 NADP_c0 + CoA_c0 + CO2_c0 + strcoa_c0	{'c0'}
SPGP0F02340	S. cerevisiae	rxn09437_c0	R_fatty_acid_synthase__n_C140_	FAS2_Seub;SPGP_0F02340;ACC1_Seub;ACC1_Scer;FAS1_Seub	SPGP_0U01840_gene and (SPGP_0M03240_gene or SPGP_0DV00230_gene) and SPGP_0CZ00460_gene and SPGP_0F02340_gene	2.0 NADPH_c0 + 3.0 H+_c0 + Malonyl-CoA_c0 + ddca_c0 --> H2O_c0 + 2.0 NADP_c0 + CoA_c0 + CO2_c0 + Myristic acid_c0	{'c0'}
SPGP0F02340	S. cerevisiae	rxn09421_c0	R_fatty_acyl_CoA_synthase__n_C80CoA___lumped_reaction	FAS2_Seub;SPGP_0F02340;ACC1_Seub;ACC1_Scer;FAS1_Seub	SPGP_0U01840_gene and (SPGP_0M03240_gene or SPGP_0DV00230_gene) and SPGP_0CZ00460_gene and SPGP_0F02340_gene	6.0 NADPH_c0 + Acetyl-CoA_c0 + 9.0 H+_c0 + 3.0 Malonyl-CoA_c0 --> 3.0 H2O_c0 + 6.0 NADP_c0 + 3.0 CoA_c0 + 3.0 CO2_c0 + Octanoyl-CoA_c0	{'c0'}
SPGP0DB02080	S. cerevisiae	rxn00555_c0	R_glutamine_fructose_6_phosphate_transaminase	GFA1_Seub;SPGP_0DB02080;SPGP_0S02100	(SPGP_0DB02080_gene or SPGP_0S02100_gene) and SPGP_0CZ01150_gene	L-Glutamine_c0 + D-fructose-6-phosphate_c0 --> L-Glutamate_c0 + D-Glucosamine phosphate_c0	{'c0'}
SPGP0S02100	S. eubayanus	rxn00555_c0	R_glutamine_fructose_6_phosphate_transaminase	GFA1_Seub;SPGP_0DB02080;SPGP_0S02100	(SPGP_0DB02080_gene or SPGP_0S02100_gene) and SPGP_0CZ01150_gene	L-Glutamine_c0 + D-fructose-6-phosphate_c0 --> L-Glutamate_c0 + D-Glucosamine phosphate_c0	{'c0'}
SPGP0DC03720	S. cerevisiae	rxn15018_c0	R_AMP_nucleosidase	AMD1_Seub;SPGP_0R01370;SPGP_0G02090;SPGP_0DC03720;AMD1_Scer	(SPGP_0DB03190_gene or SPGP_0S03230_gene) and SPGP_0DC03720_gene and (SPGP_0G02090_gene or SPGP_0R01370_gene)	H2O_c0 + AMP_c0 --> Adenine_c0 + alpha-D-Ribose 5-phosphate_c0	{'c0'}
SPGP0G02090	S. cerevisiae	rxn15018_c0	R_AMP_nucleosidase	AMD1_Seub;SPGP_0R01370;SPGP_0G02090;SPGP_0DC03720;AMD1_Scer	(SPGP_0DB03190_gene or SPGP_0S03230_gene) and SPGP_0DC03720_gene and (SPGP_0G02090_gene or SPGP_0R01370_gene)	H2O_c0 + AMP_c0 --> Adenine_c0 + alpha-D-Ribose 5-phosphate_c0	{'c0'}
SPGP0R01370	S. eubayanus	rxn15018_c0	R_AMP_nucleosidase	AMD1_Seub;SPGP_0R01370;SPGP_0G02090;SPGP_0DC03720;AMD1_Scer	(SPGP_0DB03190_gene or SPGP_0S03230_gene) and SPGP_0DC03720_gene and (SPGP_0G02090_gene or SPGP_0R01370_gene)	H2O_c0 + AMP_c0 --> Adenine_c0 + alpha-D-Ribose 5-phosphate_c0	{'c0'}
SPGP0DD00150	S. cerevisiae	rxn30415_c0	R_nitrilase	NIT2_Scer;SPGP_0DD00150;NIT3_Seub	SPGP_0DD00150_gene and SPGP_0G02560_gene and SPGP_0N00670_gene	2.0 H2O_c0 + 3-Indoleacetonitrile_c0 --> Indoleacetate_c0 + NH4+_c0	{'c0'}
SPGP0DD00150	S. cerevisiae	rxn30416_c0	R_nitrilase	NIT2_Scer;SPGP_0DD00150;NIT3_Seub	SPGP_0DD00150_gene and SPGP_0G02560_gene and SPGP_0N00670_gene	2.0 H2O_c0 + 4-Amino-4-cyanobutanoic acid_c0 --> L-Glutamate_c0 + NH4+_c0	{'c0'}
SPGP0DD00150	S. cerevisiae	rxn39086_c0	R_nitrilase	NIT2_Scer;SPGP_0DD00150;NIT3_Seub	SPGP_0DD00150_gene and SPGP_0G02560_gene and SPGP_0N00670_gene	2.0 H2O_c0 + alpha-Aminopropiononitrile_c0 --> L-Alanine_c0 + NH4+_c0	{'c0'}
SPGP0N00740	S. eubayanus	rxn09400_c0	R_1_3_beta_glucan_synthase	SPGP_0P02040;FKS3_Seub;SPGP_0K00380;SPGP_0N00740;SPGP_0K01360;SPGP_0DB00800;GSC2_Scer;ELO2_Scer;GSC2_Seub;ELO2_Seub;SPGP_0T00270;FKS1_Seub;SPGP_0P02990	SPGP_0N00740_gene and (SPGP_0K01360_gene or SPGP_0P02040_gene) and (SPGP_0F02390_gene or SPGP_0Q02500_gene) and SPGP_0T00270_gene and SPGP_0T00260_gene and (SPGP_0K00380_gene or SPGP_0P02990_gene) and SPGP_0DB00800_gene and (SPGP_0AE00970_gene or SPGP_0AA01000_gene) and SPGP_0N00750_gene	UDP-glucose_c0 --> UDP_c0 + H+_c0 + 1,3-beta-Glucan_c0	{'c0'}
SPGP0K01360	S. cerevisiae	rxn09400_c0	R_1_3_beta_glucan_synthase	SPGP_0P02040;FKS3_Seub;SPGP_0K00380;SPGP_0N00740;SPGP_0K01360;SPGP_0DB00800;GSC2_Scer;ELO2_Scer;GSC2_Seub;ELO2_Seub;SPGP_0T00270;FKS1_Seub;SPGP_0P02990	SPGP_0N00740_gene and (SPGP_0K01360_gene or SPGP_0P02040_gene) and (SPGP_0F02390_gene or SPGP_0Q02500_gene) and SPGP_0T00270_gene and SPGP_0T00260_gene and (SPGP_0K00380_gene or SPGP_0P02990_gene) and SPGP_0DB00800_gene and (SPGP_0AE00970_gene or SPGP_0AA01000_gene) and SPGP_0N00750_gene	UDP-glucose_c0 --> UDP_c0 + H+_c0 + 1,3-beta-Glucan_c0	{'c0'}
SPGP0P02040	S. eubayanus	rxn09400_c0	R_1_3_beta_glucan_synthase	SPGP_0P02040;FKS3_Seub;SPGP_0K00380;SPGP_0N00740;SPGP_0K01360;SPGP_0DB00800;GSC2_Scer;ELO2_Scer;GSC2_Seub;ELO2_Seub;SPGP_0T00270;FKS1_Seub;SPGP_0P02990	SPGP_0N00740_gene and (SPGP_0K01360_gene or SPGP_0P02040_gene) and (SPGP_0F02390_gene or SPGP_0Q02500_gene) and SPGP_0T00270_gene and SPGP_0T00260_gene and (SPGP_0K00380_gene or SPGP_0P02990_gene) and SPGP_0DB00800_gene and (SPGP_0AE00970_gene or SPGP_0AA01000_gene) and SPGP_0N00750_gene	UDP-glucose_c0 --> UDP_c0 + H+_c0 + 1,3-beta-Glucan_c0	{'c0'}
SPGP0T00270	S. eubayanus	rxn09400_c0	R_1_3_beta_glucan_synthase	SPGP_0P02040;FKS3_Seub;SPGP_0K00380;SPGP_0N00740;SPGP_0K01360;SPGP_0DB00800;GSC2_Scer;ELO2_Scer;GSC2_Seub;ELO2_Seub;SPGP_0T00270;FKS1_Seub;SPGP_0P02990	SPGP_0N00740_gene and (SPGP_0K01360_gene or SPGP_0P02040_gene) and (SPGP_0F02390_gene or SPGP_0Q02500_gene) and SPGP_0T00270_gene and SPGP_0T00260_gene and (SPGP_0K00380_gene or SPGP_0P02990_gene) and SPGP_0DB00800_gene and (SPGP_0AE00970_gene or SPGP_0AA01000_gene) and SPGP_0N00750_gene	UDP-glucose_c0 --> UDP_c0 + H+_c0 + 1,3-beta-Glucan_c0	{'c0'}
SPGP0K00380	S. cerevisiae	rxn09400_c0	R_1_3_beta_glucan_synthase	SPGP_0P02040;FKS3_Seub;SPGP_0K00380;SPGP_0N00740;SPGP_0K01360;SPGP_0DB00800;GSC2_Scer;ELO2_Scer;GSC2_Seub;ELO2_Seub;SPGP_0T00270;FKS1_Seub;SPGP_0P02990	SPGP_0N00740_gene and (SPGP_0K01360_gene or SPGP_0P02040_gene) and (SPGP_0F02390_gene or SPGP_0Q02500_gene) and SPGP_0T00270_gene and SPGP_0T00260_gene and (SPGP_0K00380_gene or SPGP_0P02990_gene) and SPGP_0DB00800_gene and (SPGP_0AE00970_gene or SPGP_0AA01000_gene) and SPGP_0N00750_gene	UDP-glucose_c0 --> UDP_c0 + H+_c0 + 1,3-beta-Glucan_c0	{'c0'}
SPGP0P02990	S. eubayanus	rxn09400_c0	R_1_3_beta_glucan_synthase	SPGP_0P02040;FKS3_Seub;SPGP_0K00380;SPGP_0N00740;SPGP_0K01360;SPGP_0DB00800;GSC2_Scer;ELO2_Scer;GSC2_Seub;ELO2_Seub;SPGP_0T00270;FKS1_Seub;SPGP_0P02990	SPGP_0N00740_gene and (SPGP_0K01360_gene or SPGP_0P02040_gene) and (SPGP_0F02390_gene or SPGP_0Q02500_gene) and SPGP_0T00270_gene and SPGP_0T00260_gene and (SPGP_0K00380_gene or SPGP_0P02990_gene) and SPGP_0DB00800_gene and (SPGP_0AE00970_gene or SPGP_0AA01000_gene) and SPGP_0N00750_gene	UDP-glucose_c0 --> UDP_c0 + H+_c0 + 1,3-beta-Glucan_c0	{'c0'}
SPGP0DB00800	S. cerevisiae	rxn09400_c0	R_1_3_beta_glucan_synthase	SPGP_0P02040;FKS3_Seub;SPGP_0K00380;SPGP_0N00740;SPGP_0K01360;SPGP_0DB00800;GSC2_Scer;ELO2_Scer;GSC2_Seub;ELO2_Seub;SPGP_0T00270;FKS1_Seub;SPGP_0P02990	SPGP_0N00740_gene and (SPGP_0K01360_gene or SPGP_0P02040_gene) and (SPGP_0F02390_gene or SPGP_0Q02500_gene) and SPGP_0T00270_gene and SPGP_0T00260_gene and (SPGP_0K00380_gene or SPGP_0P02990_gene) and SPGP_0DB00800_gene and (SPGP_0AE00970_gene or SPGP_0AA01000_gene) and SPGP_0N00750_gene	UDP-glucose_c0 --> UDP_c0 + H+_c0 + 1,3-beta-Glucan_c0	{'c0'}
SPGP0F03710	S. pastorianus	rxn03224_m0	R_S_adenosyl_L_methionine3_hexaprenyl_4_5_dihydroxylate_O_methyltransferase__mitochondrial	CAT5_Scer;CAT5_Seub;COQ5_Seub;COQ4_Seub;COQ4_Scer;COQ8_Scer;COQ3_Seub;COQ9_Seub;COQ3_Scer;COQ6_Scer	(SPGP_0K00730_gene or SPGP_0P02660_gene) and SPGP_0F00380_gene and (SPGP_0C04130_gene or SPGP_0DN03150_gene) and (SPGP_0K02750_gene or SPGP_0L00170_gene) and SPGP_0DX00320_gene and SPGP_0N01980_gene and SPGP_0F03710_gene	S-Adenosyl-L-methionine_m0 + 3-Hexaprenyl-4,5-dihydroxybenzoate_m0 --> S-Adenosyl-homocysteine_m0 + H+_m0 + 3-Hexaprenyl-4-hydroxy-5-methoxybenzoate_m0	{'m0'}
SPGP0F03710	S. pastorianus	rxn13186_m0	R_2_hexaprenyl_3_methyl_5_hydroxy_6_methoxy_1_4_benzoquinone_methyltransferase__mitochondrial	CAT5_Scer;CAT5_Seub;COQ5_Seub;COQ4_Seub;COQ4_Scer;COQ8_Scer;COQ3_Seub;COQ9_Seub;COQ3_Scer;COQ6_Scer	(SPGP_0K00730_gene or SPGP_0P02660_gene) and SPGP_0F00380_gene and (SPGP_0C04130_gene or SPGP_0DN03150_gene) and (SPGP_0K02750_gene or SPGP_0L00170_gene) and SPGP_0DX00320_gene and SPGP_0N01980_gene and SPGP_0F03710_gene	S-Adenosyl-L-methionine_m0 + 2-Hexaprenyl-3-methyl-5-hydroxy-6-methoxy-1,4-benzoquinone_m0 --> S-Adenosyl-homocysteine_m0 + H+_m0 + Ubiquinone-6_m0	{'m0'}
SPGP0F03710	S. pastorianus	rxn13187_m0	R_2_hexaprenyl_3_methyl_6_methoxy_1_4_benzoquinone_monooxygenase__mitochondrial	CAT5_Scer;CAT5_Seub;COQ9_Seub;COQ5_Seub;COQ4_Scer;COQ8_Scer;COQ3_Seub;COQ4_Seub;COQ3_Scer;COQ6_Scer	(SPGP_0K00730_gene or SPGP_0P02660_gene) and SPGP_0F00380_gene and (SPGP_0C04130_gene or SPGP_0DN03150_gene) and (SPGP_0K02750_gene or SPGP_0L00170_gene) and SPGP_0DX00320_gene and SPGP_0N01980_gene and SPGP_0F03710_gene	0.5 O2_m0 + 2-Hexaprenyl-3-methyl-6-methoxy-1,4-benzoquinone_m0 --> 2-Hexaprenyl-3-methyl-5-hydroxy-6-methoxy-1,4-benzoquinone_m0	{'m0'}
SPGP0F03710	S. pastorianus	rxn03391_m0	R_2_hexaprenyl_6_methoxy_1_4_benzoquinone_methyltransferase__mitochondrial	CAT5_Scer;CAT5_Seub;COQ5_Seub;COQ4_Seub;COQ4_Scer;COQ8_Scer;COQ3_Seub;COQ9_Seub;COQ3_Scer;COQ6_Scer	(SPGP_0K00730_gene or SPGP_0P02660_gene) and SPGP_0F00380_gene and (SPGP_0C04130_gene or SPGP_0DN03150_gene) and (SPGP_0K02750_gene or SPGP_0L00170_gene) and SPGP_0DX00320_gene and SPGP_0N01980_gene and SPGP_0F03710_gene	S-Adenosyl-L-methionine_m0 + 2-Hexaprenyl-6-methoxy-1,4-benzoquinone_m0 --> S-Adenosyl-homocysteine_m0 + H+_m0 + 2-Hexaprenyl-3-methyl-6-methoxy-1,4-benzoquinone_m0	{'m0'}
SPGP0F03710	S. pastorianus	rxn03390_m0	R_2_Hexaprenyl_6_methoxyphenol_monooxygenase__mitochondrial	CAT5_Scer;CAT5_Seub;COQ5_Seub;COQ4_Seub;COQ4_Scer;COQ8_Scer;COQ3_Seub;COQ9_Seub;COQ3_Scer;COQ6_Scer	(SPGP_0K00730_gene or SPGP_0P02660_gene) and SPGP_0F00380_gene and (SPGP_0C04130_gene or SPGP_0DN03150_gene) and (SPGP_0K02750_gene or SPGP_0L00170_gene) and SPGP_0DX00320_gene and SPGP_0N01980_gene and SPGP_0F03710_gene	O2_m0 + 2-Hexaprenyl-6-methoxyphenol_m0 --> H2O_m0 + 2-Hexaprenyl-6-methoxy-1,4-benzoquinone_m0	{'m0'}
SPGP0DX00470	S. eubayanus	rxn00416_c0	R_asparagine_synthase__glutamine_hydrolysing_	ASN2_Scer;SPGP_0DX00470;ASN1_Seub;ASN2_Seub	(SPGP_0F01580_gene or SPGP_0Q01660_gene) and SPGP_0AC00640_gene and SPGP_0DX00470_gene	H2O_c0 + ATP_c0 + L-Aspartate_c0 + L-Glutamine_c0 --> PPi_c0 + AMP_c0 + L-Glutamate_c0 + H+_c0 + L-Asparagine_c0	{'c0'}
SPGP0AE00950	S. cerevisiae	ACt2r_e0	R_acetate_reversible_transport_via_proton_symport	SPGP_0AE00950	SPGP_0AE00950_gene	Acetate_e0 + H+_e0 <=> Acetate_c0 + H+_c0	{'e0', 'c0'}
SPGP0R03420	S. eubayanus	rxn13253_e0	R_Endopolygalacturonase__extracellular_	SPGP_0R03420	SPGP_0R03420_gene	H2O_e0 + Pectin_e0 --> D-Galacturonate_e0	{'e0'}
SPGP0F01370	S. pastorianus	rxn05792_c0	R_Peptide_alpha_N_acetyltransferase	NAT1_Seub;NAT2_Scer;NAT1_Scer	SPGP_0F01370_gene and (SPGP_0C01950_gene or SPGP_0W03060_gene)	Acetyl-CoA_c0 + Peptide_c0 --> CoA_c0 + H+_c0 + Nalpha-Acetylpeptide_c0	{'c0'}
SPGP0B01550	S. pastorianus	GALt2_e0	R_D_galactose_transport_in_via_proton_symport	SPGP_0B01550;HXT9_Scer;HXT14_Scer;GAL2_Seub;HXT5_Scer;HXT5_Seub	(SPGP_0AH00790_gene or SPGP_0V01460_gene) and SPGP_0G00100_gene and SPGP_0M00210_gene and SPGP_0DU00800_gene and SPGP_0B01550_gene	H+_e0 + Galactose_e0 --> H+_c0 + Galactose_c0	{'e0', 'c0'}
SPGP0B01550	S. pastorianus	FRUt2_e0	R_D_fructose_transport_in_via_proton_symport	HXT7_Scer;SPGP_0B01550;HXT9_Scer;HXT4_Scer;HXT2_Scer;HXT17_Seub;HXT1_Seub;HXT1_Scer;SPGP_0R03480;HXT5_Seub;HXT3_Scer;HXT5_Scer	(SPGP_0AH00790_gene or SPGP_0V01460_gene) and SPGP_0G00100_gene and SPGP_0EX00250_gene and (SPGP_0V01460_gene or SPGP_0AH00790_gene) and SPGP_0EX00260_gene and (SPGP_0V01450_gene or SPGP_0P00790_gene) and SPGP_0DB02750_gene and SPGP_0R03480_gene and SPGP_0AF00500_gene and SPGP_0B01550_gene and SPGP_0V01430_gene	H+_e0 + D-Fructose_e0 --> H+_c0 + D-Fructose_c0	{'e0', 'c0'}
SPGP0B01550	S. pastorianus	MANt2_e0	R_D_mannose_transport_in_via_proton_symport	HXT7_Scer;SPGP_0B01550;HXT9_Scer;HXT2_Scer;HXT4_Scer;HXT17_Seub;HXT1_Seub;HXT1_Scer;SPGP_0R03480;HXT5_Seub;HXT3_Scer;HXT5_Scer	(SPGP_0AH00790_gene or SPGP_0V01460_gene) and SPGP_0G00100_gene and SPGP_0EX00250_gene and (SPGP_0V01460_gene or SPGP_0AH00790_gene) and SPGP_0EX00260_gene and (SPGP_0V01450_gene or SPGP_0P00790_gene) and SPGP_0DB02750_gene and SPGP_0R03480_gene and SPGP_0AF00500_gene and SPGP_0B01550_gene and SPGP_0V01430_gene	H+_e0 + D-Mannose_e0 --> H+_c0 + D-Mannose_c0	{'e0', 'c0'}
SPGP0B01550	S. pastorianus	GLCt1_e0	R_glucose_transport__uniport_	SPGP_0B01550;HXT7_Scer;HXT9_Scer;HXT4_Scer;HXT2_Scer;HXT17_Seub;GAL2_Seub;HXT1_Seub;HXT1_Scer;SPGP_0R03480;HXT5_Seub;HXT3_Scer;HXT5_Scer	(SPGP_0AH00790_gene or SPGP_0V01460_gene) and SPGP_0G00100_gene and SPGP_0EX00250_gene and (SPGP_0V01460_gene or SPGP_0AH00790_gene) and SPGP_0EX00260_gene and (SPGP_0V01450_gene or SPGP_0P00790_gene) and SPGP_0DB02750_gene and SPGP_0R03480_gene and SPGP_0DU00800_gene and SPGP_0AF00500_gene and SPGP_0B01550_gene and SPGP_0V01430_gene	D-Glucose_e0 --> D-Glucose_c0	{'e0', 'c0'}
SPGP0C00660	S. cerevisiae	ATPS3m_m0	R_ATP_synthase__mitochondrial	ATP7_Seub;ATP20_Scer;ATP17_Seub;ATP15_Scer;ATP16_Scer;ATP3_Scer;ATP14_Seub;SPGP_0K00910;ATP5_Seub;ATP2_Scer;ATP5_Scer;ATP1_Seub;ATP3_Seub;SPGP_0DX00590;SPGP_0C05210;ATP1_Scer;ATP4_Seub;ATP2_Seub;SPGP_0C00660	SPGP_0Y00370_gene and SPGP_0U02230_gene and SPGP_0C05210_gene and (SPGP_0DC01440_gene or SPGP_0W02570_gene) and (SPGP_0G00400_gene or SPGP_0R03090_gene) and SPGP_0C00660_gene and SPGP_0D00570_gene and SPGP_0DX00590_gene and (SPGP_0R03090_gene or SPGP_0G00400_gene) and SPGP_0C02230_gene and (SPGP_0DC00170_gene or SPGP_0DN00210_gene) and SPGP_0CZ01990_gene and (SPGP_0C04950_gene or SPGP_0DN03980_ge…	ADP_m0 + Phosphate_m0 + 3.0 H+_c0 --> H2O_m0 + ATP_m0 + 2.0 H+_m0	{'m0', 'c0'}
SPGP0P03210	S. pastorianus	MALTt2_e0	R_maltose_transport_in_via_proton_symport	SPGP_0P03210;SPGP_0DN00100	SPGP_0P03210_gene and SPGP_0DN00100_gene	H+_e0 + Maltose_e0 --> H+_c0 + Maltose_c0	{'e0', 'c0'}
SPGP0DN00100	S. eubayanus	MALTt2_e0	R_maltose_transport_in_via_proton_symport	SPGP_0P03210;SPGP_0DN00100	SPGP_0P03210_gene and SPGP_0DN00100_gene	H+_e0 + Maltose_e0 --> H+_c0 + Maltose_c0	{'e0', 'c0'}
SPGP0R03480	S. pastorianus	GLCt1_e0	R_glucose_transport__uniport_	SPGP_0B01550;HXT7_Scer;HXT9_Scer;HXT4_Scer;HXT2_Scer;HXT17_Seub;GAL2_Seub;HXT1_Seub;HXT1_Scer;SPGP_0R03480;HXT5_Seub;HXT3_Scer;HXT5_Scer	(SPGP_0AH00790_gene or SPGP_0V01460_gene) and SPGP_0G00100_gene and SPGP_0EX00250_gene and (SPGP_0V01460_gene or SPGP_0AH00790_gene) and SPGP_0EX00260_gene and (SPGP_0V01450_gene or SPGP_0P00790_gene) and SPGP_0DB02750_gene and SPGP_0R03480_gene and SPGP_0DU00800_gene and SPGP_0AF00500_gene and SPGP_0B01550_gene and SPGP_0V01430_gene	D-Glucose_e0 --> D-Glucose_c0	{'e0', 'c0'}
SPGP0R03480	S. pastorianus	FRUt2_e0	R_D_fructose_transport_in_via_proton_symport	HXT7_Scer;SPGP_0B01550;HXT9_Scer;HXT4_Scer;HXT2_Scer;HXT17_Seub;HXT1_Seub;HXT1_Scer;SPGP_0R03480;HXT5_Seub;HXT3_Scer;HXT5_Scer	(SPGP_0AH00790_gene or SPGP_0V01460_gene) and SPGP_0G00100_gene and SPGP_0EX00250_gene and (SPGP_0V01460_gene or SPGP_0AH00790_gene) and SPGP_0EX00260_gene and (SPGP_0V01450_gene or SPGP_0P00790_gene) and SPGP_0DB02750_gene and SPGP_0R03480_gene and SPGP_0AF00500_gene and SPGP_0B01550_gene and SPGP_0V01430_gene	H+_e0 + D-Fructose_e0 --> H+_c0 + D-Fructose_c0	{'e0', 'c0'}
SPGP0R03480	S. pastorianus	MANt2_e0	R_D_mannose_transport_in_via_proton_symport	HXT7_Scer;SPGP_0B01550;HXT9_Scer;HXT2_Scer;HXT4_Scer;HXT17_Seub;HXT1_Seub;HXT1_Scer;SPGP_0R03480;HXT5_Seub;HXT3_Scer;HXT5_Scer	(SPGP_0AH00790_gene or SPGP_0V01460_gene) and SPGP_0G00100_gene and SPGP_0EX00250_gene and (SPGP_0V01460_gene or SPGP_0AH00790_gene) and SPGP_0EX00260_gene and (SPGP_0V01450_gene or SPGP_0P00790_gene) and SPGP_0DB02750_gene and SPGP_0R03480_gene and SPGP_0AF00500_gene and SPGP_0B01550_gene and SPGP_0V01430_gene	H+_e0 + D-Mannose_e0 --> H+_c0 + D-Mannose_c0	{'e0', 'c0'}
SPGP0U02250	S. pastorianus	rxn00452_c0	R_homocysteine_S_methyltransferase	SPGP_0U02250;SAM4_Scer	SPGP_0U02250_gene and SPGP_0T00400_gene	S-Adenosyl-L-methionine_c0 + Homocysteine_c0 --> S-Adenosyl-homocysteine_c0 + L-Methionine_c0 + H+_c0	{'c0'}
SPGP0M02070	S. cerevisiae	rxn13341_c0	R_cytochrome_P450_lanosterol_14_alpha_demethylase__NAD_	SPGP_0M02070;ERG11_Seub;MCR1_Seub;CBR1_Seub;SPGP_0Z01170;ERG11_Scer	SPGP_0CZ00750_gene and SPGP_0B01240_gene and (SPGP_0V00600_gene or SPGP_0L01190_gene) and (SPGP_0M02070_gene or SPGP_0Z01170_gene)	3.0 NADH_c0 + 3.0 O2_c0 + 2.0 H+_c0 + Lanosterol_c0 --> 4.0 H2O_c0 + 3.0 NAD_c0 + Formate_c0 + 4,4-dimethylcholesta-8,14,24-trienol_c0	{'c0'}
SPGP0M02070	S. cerevisiae	rxn13234_c0	R_C_22_sterol_desaturase__NAD_	SPGP_0M02070;MCR1_Seub;ERG5_Scer;SPGP_0Z01170;CBR1_Seub;ERG5_Seub	SPGP_0CZ00750_gene and SPGP_0B01240_gene and (SPGP_0M02070_gene or SPGP_0Z01170_gene) and (SPGP_0DB02710_gene or SPGP_0S02760_gene)	NADH_c0 + O2_c0 + H+_c0 + 5,7,24(28)-Ergostatrienol_c0 --> 2.0 H2O_c0 + NAD_c0 + 5,7,22,24(28)-Ergostatetraenol_c0	{'c0'}
SPGP0M02070	S. cerevisiae	rxn13399_r0	R_Squalene_epoxidase__endoplasmic_reticular__NAD_	ERG1_Scer;SPGP_0M02070;ERG1_Seub;MCR1_Seub;CBR1_Seub;SPGP_0Z01170	(SPGP_0F01110_gene or SPGP_0Q01190_gene) and SPGP_0CZ00750_gene and SPGP_0B01240_gene and (SPGP_0M02070_gene or SPGP_0Z01170_gene)	NADH_r0 + O2_r0 + H+_r0 + Supraene_r0 --> H2O_r0 + NAD_r0 + Squalene 2,3-oxide_r0	{'r0'}
SPGP0Z01170	S. eubayanus	rxn13341_c0	R_cytochrome_P450_lanosterol_14_alpha_demethylase__NAD_	SPGP_0M02070;ERG11_Seub;MCR1_Seub;CBR1_Seub;SPGP_0Z01170;ERG11_Scer	SPGP_0CZ00750_gene and SPGP_0B01240_gene and (SPGP_0V00600_gene or SPGP_0L01190_gene) and (SPGP_0M02070_gene or SPGP_0Z01170_gene)	3.0 NADH_c0 + 3.0 O2_c0 + 2.0 H+_c0 + Lanosterol_c0 --> 4.0 H2O_c0 + 3.0 NAD_c0 + Formate_c0 + 4,4-dimethylcholesta-8,14,24-trienol_c0	{'c0'}
SPGP0Z01170	S. eubayanus	rxn13234_c0	R_C_22_sterol_desaturase__NAD_	SPGP_0M02070;MCR1_Seub;ERG5_Scer;SPGP_0Z01170;CBR1_Seub;ERG5_Seub	SPGP_0CZ00750_gene and SPGP_0B01240_gene and (SPGP_0M02070_gene or SPGP_0Z01170_gene) and (SPGP_0DB02710_gene or SPGP_0S02760_gene)	NADH_c0 + O2_c0 + H+_c0 + 5,7,24(28)-Ergostatrienol_c0 --> 2.0 H2O_c0 + NAD_c0 + 5,7,22,24(28)-Ergostatetraenol_c0	{'c0'}
SPGP0Z01170	S. eubayanus	rxn13399_r0	R_Squalene_epoxidase__endoplasmic_reticular__NAD_	ERG1_Scer;SPGP_0M02070;ERG1_Seub;MCR1_Seub;CBR1_Seub;SPGP_0Z01170	(SPGP_0F01110_gene or SPGP_0Q01190_gene) and SPGP_0CZ00750_gene and SPGP_0B01240_gene and (SPGP_0M02070_gene or SPGP_0Z01170_gene)	NADH_r0 + O2_r0 + H+_r0 + Supraene_r0 --> H2O_r0 + NAD_r0 + Squalene 2,3-oxide_r0	{'r0'}
SPGP0AE01280	S. cerevisiae	rxn01476_c0	R_6_phosphogluconolactonase	SPGP_0M03420;SPGP_0AE01280;SOL4_Scer;SPGP_0DV00410;SOL3_Scer	SPGP_0AE01280_gene and SPGP_0V02130_gene and (SPGP_0M03420_gene or SPGP_0DV00410_gene) and SPGP_0F00450_gene	H2O_c0 + 6-phospho-D-glucono-1-5-lactone_c0 --> H+_c0 + 6-Phospho-D-gluconate_c0	{'c0'}
SPGP0M03420	S. cerevisiae	rxn01476_c0	R_6_phosphogluconolactonase	SPGP_0M03420;SPGP_0AE01280;SOL4_Scer;SPGP_0DV00410;SOL3_Scer	SPGP_0AE01280_gene and SPGP_0V02130_gene and (SPGP_0M03420_gene or SPGP_0DV00410_gene) and SPGP_0F00450_gene	H2O_c0 + 6-phospho-D-glucono-1-5-lactone_c0 --> H+_c0 + 6-Phospho-D-gluconate_c0	{'c0'}
SPGP0DV00410	S. eubayanus	rxn01476_c0	R_6_phosphogluconolactonase	SPGP_0M03420;SPGP_0AE01280;SOL4_Scer;SPGP_0DV00410;SOL3_Scer	SPGP_0AE01280_gene and SPGP_0V02130_gene and (SPGP_0M03420_gene or SPGP_0DV00410_gene) and SPGP_0F00450_gene	H2O_c0 + 6-phospho-D-glucono-1-5-lactone_c0 --> H+_c0 + 6-Phospho-D-gluconate_c0	{'c0'}
SPGP0K01120	S. cerevisiae	rxn01106_c0	R_phosphoglycerate_mutase	GPM1_Seub;SPGP_0K01120;SPGP_0C02080	SPGP_0CZ00730_gene and SPGP_0K01120_gene and SPGP_0C02080_gene	2-Phospho-D-glycerate_c0 <=> 3-Phosphoglycerate_c0	{'c0'}
SPGP0C02080	S. cerevisiae	rxn01106_c0	R_phosphoglycerate_mutase	GPM1_Seub;SPGP_0K01120;SPGP_0C02080	SPGP_0CZ00730_gene and SPGP_0K01120_gene and SPGP_0C02080_gene	2-Phospho-D-glycerate_c0 <=> 3-Phosphoglycerate_c0	{'c0'}
SPGP0F01570	S. cerevisiae	SO4ti_e0	R_sulfate_irreversible_uniport	SUL2_Seub;SPGP_0Q01650;SPGP_0F01570	SPGP_0DU00690_gene and (SPGP_0F01570_gene or SPGP_0Q01650_gene)	Sulfate_e0 --> Sulfate_c0	{'e0', 'c0'}
SPGP0Q01650	S. eubayanus	SO4ti_e0	R_sulfate_irreversible_uniport	SUL2_Seub;SPGP_0Q01650;SPGP_0F01570	SPGP_0DU00690_gene and (SPGP_0F01570_gene or SPGP_0Q01650_gene)	Sulfate_e0 --> Sulfate_c0	{'e0', 'c0'}
SPGP0N02030	S. eubayanus	rxn06549_c0	R_glycylpeptide_N_tetradecanoyltransferase	SPGP_0N02030	SPGP_0N02030_gene	Myristoyl-CoA_c0 + Glycylpeptide_c0 --> CoA_c0 + N-Tetradecanoylglycylpeptide_c0	{'c0'}
SPGP0P01340	S. pastorianus	ATPS3g_g0	R_ATP_synthase__Golgi_Apparatus	VMA8_Seub;STV1_Scer;VMA13_Scer;VMA1_Seub;VMA16_Seub;VMA2_Seub;STV1_Seub;VMA3_Scer;VMA3_Seub;VMA11_Seub;VMA13_Seub;VMA8_Scer;SPGP_0P01340;VMA4_Seub;VMA7_Scer;VMA16_Scer;VMA1_Scer;VMA6_Seub;VMA5_Seub;VMA7_Seub	SPGP_0W01730_gene and SPGP_0DZ01870_gene and SPGP_0U01870_gene and SPGP_0P01340_gene and (SPGP_0DB02360_gene or SPGP_0S02380_gene) and SPGP_0CZ01370_gene and (SPGP_0D00410_gene or SPGP_0X00420_gene) and (SPGP_0I00540_gene or SPGP_0E00460_gene) and (SPGP_0V00780_gene or SPGP_0P01480_gene) and (SPGP_0I00310_gene or SPGP_0E00260_gene) and (SPGP_0F02490_gene or SPGP_0Q02600_gene) and SPGP_0BC00320_ge…	ADP_g0 + Phosphate_g0 + 3.0 H+_c0 --> H2O_g0 + ATP_g0 + 2.0 H+_g0	{'g0', 'c0'}
SPGP0P01340	S. pastorianus	ATPS3v_z7	R_ATP_synthase__vacuole	VMA8_Seub;VMA13_Scer;VMA1_Seub;VMA16_Seub;VMA2_Seub;VMA3_Scer;VMA3_Seub;VMA11_Seub;VMA13_Seub;VMA8_Scer;SPGP_0P01340;VMA4_Seub;VPH1_Seub;VMA7_Scer;VMA16_Scer;VMA1_Scer;VMA6_Seub;VMA5_Seub;VMA7_Seub	SPGP_0W01730_gene and SPGP_0DZ01310_gene and SPGP_0DZ01870_gene and SPGP_0P01340_gene and (SPGP_0D00410_gene or SPGP_0X00420_gene) and SPGP_0CZ01370_gene and SPGP_0U01870_gene and (SPGP_0I00540_gene or SPGP_0E00460_gene) and (SPGP_0V00780_gene or SPGP_0P01480_gene) and (SPGP_0I00310_gene or SPGP_0E00260_gene) and (SPGP_0F02490_gene or SPGP_0Q02600_gene) and SPGP_0BC00320_gene and (SPGP_0C00630_ge…	ADP_z7 + Phosphate_z7 + 3.0 H+_c0 --> H2O_z7 + ATP_z7 + 2.0 H+_z7	{'z7', 'c0'}
SPGP0I00710	S. cerevisiae	rxn09399_c0	R_1_4_alpha_glucan_branching_enzyme	SPGP_0I00710;SPGP_0E00520	SPGP_0I00710_gene or SPGP_0E00520_gene	Amylose_c0 --> H2O_c0 + Glycogen_c0	{'c0'}
SPGP0E00520	S. eubayanus	rxn09399_c0	R_1_4_alpha_glucan_branching_enzyme	SPGP_0I00710;SPGP_0E00520	SPGP_0I00710_gene or SPGP_0E00520_gene	Amylose_c0 --> H2O_c0 + Glycogen_c0	{'c0'}
SPGP0N01030	S. eubayanus	rxn06151_c0	R_chitin_deacetylase	CDA2_Seub;SPGP_0N01030	SPGP_0N01030_gene and SPGP_0N01050_gene	H2O_c0 + Chitin_c0 --> Acetate_c0 + H+_c0 + Chitosan_c0	{'c0'}
