## Supplementary Table 5 for "Development of a genome scale metabolic model for the lager hybrid yeast *S. pastorianus* to understand evolution of metabolic pathways in industrial settings"

### Sheet: Legend
Table S5: Essential genes and reactions in SD + 2% glucose medium predicted by iSP_1513 and Yeast8 models.

### Sheet: iSP_1513_GeneKO_essentials
Number	Gene	Allele	Reaction ID	Reaction name	Genes of reactions
1	SPGP0N01710	BNA5_Seub	r_0670	kynureninase	BNA5_Seub
1	SPGP0N01710	BNA5_Seub	r_0045	3-hydroxy-L-kynurenine hydrolase	BNA5_Seub
2	SPGP0DU01740	DPS1_Seub	r_0220	Aspartyl-tRNA synthetase	DPS1_Seub
3	SPGP0AC00370	PIS1_Seub	r_2455	PI synthase (1-16:1, 2-16:1), ER membrane	PIS1_Seub
3	SPGP0AC00370	PIS1_Seub	r_2456	PI synthase (1-18:0, 2-16:1), ER membrane	PIS1_Seub
3	SPGP0AC00370	PIS1_Seub	r_2454	PI synthase (1-16:0, 2-16:1), ER membrane	PIS1_Seub
3	SPGP0AC00370	PIS1_Seub	r_2461	PI synthase (1-18:1, 2-18:1), ER membrane	PIS1_Seub
3	SPGP0AC00370	PIS1_Seub	r_2457	PI synthase (1-18:1, 2-16:1), ER membrane	PIS1_Seub
3	SPGP0AC00370	PIS1_Seub	r_2460	PI synthase (1-18:0, 2-18:1), ER membrane	PIS1_Seub
3	SPGP0AC00370	PIS1_Seub	r_2458	PI synthase (1-16:0, 2-18:1), ER membrane	PIS1_Seub
3	SPGP0AC00370	PIS1_Seub	r_2459	PI synthase (1-16:1, 2-18:1), ER membrane	PIS1_Seub
4	SPGP0CZ01480	YNK1_Seub	r_0803	nucleoside diphosphate kinase	YNK1_Seub
4	SPGP0CZ01480	YNK1_Seub	r_0802	nucleoside diphosphate kinase	YNK1_Seub
4	SPGP0CZ01480	YNK1_Seub	r_0796	nucleoside diphosphate kinase	YNK1_Seub
4	SPGP0CZ01480	YNK1_Seub	r_0801	nucleoside diphosphate kinase	YNK1_Seub
4	SPGP0CZ01480	YNK1_Seub	r_0800	nucleoside diphosphate kinase	YNK1_Seub
4	SPGP0CZ01480	YNK1_Seub	r_0797	nucleoside diphosphate kinase	YNK1_Seub
4	SPGP0CZ01480	YNK1_Seub	r_0799	nucleoside diphosphate kinase	YNK1_Seub
4	SPGP0CZ01480	YNK1_Seub	r_0798	nucleoside diphosphate kinase	YNK1_Seub
4	SPGP0CZ01480	YNK1_Seub	r_0795	nucleoside diphosphate kinase	YNK1_Seub
4	SPGP0CZ01480	YNK1_Seub	r_0811	nucleoside-diphosphate kinase (ATP:UDP)	YNK1_Seub
5	SPGP0U00740	IDI1_Seub	r_0667	isopentenyl-diphosphate D-isomerase	IDI1_Seub
6	SPGP0U01270	COX10_Seub	r_0531	Heme O synthase	COX10_Seub
7	SPGP0CZ01300	CAB3_Seub	r_0906	phosphopantothenoylcysteine decarboxylase	VHS3_Seub;SIS2_Seub;VHS3_Scer;CAB3_Seub
8	SPGP0CZ01890	URA6_Seub	r_1072	UMP kinase	URA6_Seub
8	SPGP0CZ01890	URA6_Seub	r_1073	UMP kinase	URA6_Seub
8	SPGP0CZ01890	URA6_Seub	r_1079	uridylate kinase (dUMP)	URA6_Seub
8	SPGP0CZ01890	URA6_Seub	r_1080	uridylate kinase (dUMP)	URA6_Seub
8	SPGP0CZ01890	URA6_Seub	r_1704	cytidylate kinase (dCMP)	URA6_Seub
8	SPGP0CZ01890	URA6_Seub	r_1703	cytidylate kinase (CMP)	URA6_Seub
9	SPGP0Y01790	CAB1_Seub	r_0842	pantothenate kinase	CAB1_Seub
10	SPGP0DZ01890	ALA1_Scer	r_0157	alanyl-tRNA synthetase	ALA1_Scer
11	SPGP0K00400	ALR1_Scer	r_4590	Mn(2+) transport	ALR1_Scer
11	SPGP0K00400	ALR1_Scer	r_4592	Mg(2+) transport	ALR1_Scer;HIP1_Seub;HIP1_Scer
12	SPGP0AH00190	BNA6_Seub	r_0787	nicotinate-nucleotide diphosphorylase (carboxylating)	BNA6_Seub
12	SPGP0AH00190	BNA6_Seub	r_0786	nicotinate-nucleotide diphosphorylase (carboxylating)	BNA6_Seub
13	SPGP0BC00180	IMD3_Seub	r_0565	IMP dehydrogenase	IMD3_Seub
14	SPGP0Y00860	BNA7_Seub	r_0762	N-formyl-L-kynurenine amidohydrolase	BNA7_Seub
15	SPGP0DZ00420	GLN4_Seub	r_0478	glutaminyl-tRNA synthetase	GLN4_Seub
16	SPGP0DD00940	CAB2_Scer	r_0905	phosphopantothenate-cysteine ligase	CAB2_Scer
17	SPGP0U01840	FAS2_Seub	r_2141	fatty-acyl-CoA synthase (n-C18:0CoA)	FAS1_Seub;FAS2_Seub
17	SPGP0U01840	FAS2_Seub	r_2140	fatty-acyl-CoA synthase (n-C16:0CoA)	FAS1_Seub;FAS2_Seub
18	SPGP0DU00990	FRS1_Seub	r_0852	phenylalanyl-tRNA synthetase	FRS2_Seub;FRS1_Seub
19	SPGP0K02290	CDC21_Scer	r_1045	thymidylate synthase	CDC21_Scer
20	SPGP0CZ00460	FAS1_Seub	r_2141	fatty-acyl-CoA synthase (n-C18:0CoA)	FAS1_Seub;FAS2_Seub
20	SPGP0CZ00460	FAS1_Seub	r_2140	fatty-acyl-CoA synthase (n-C16:0CoA)	FAS1_Seub;FAS2_Seub
21	SPGP0EX00240	YDR341C_Seub	r_0209	arginyl-tRNA synthetase	YDR341C_Seub
22	SPGP0CZ02830	SIS2_Seub	r_0906	phosphopantothenoylcysteine decarboxylase	VHS3_Seub;SIS2_Seub;VHS3_Scer;CAB3_Seub
23	SPGP0AH00900	FRS2_Seub	r_0852	phenylalanyl-tRNA synthetase	FRS2_Seub;FRS1_Seub
24	SPGP0CZ02780	GPT2_Seub	r_2319	glycerol-3-phosphate acyltransferase (18:1), lipid particle	GPT2_Seub
24	SPGP0CZ02780	GPT2_Seub	r_2317	glycerol-3-phosphate acyltransferase (16:1), lipid particle	GPT2_Seub
24	SPGP0CZ02780	GPT2_Seub	r_2316	glycerol-3-phosphate acyltransferase (16:0), lipid particle	GPT2_Seub
24	SPGP0CZ02780	GPT2_Seub	r_2315	dihydroxyacetone phosphate acyltransferase (18:1), ER membrane	GPT2_Seub
24	SPGP0CZ02780	GPT2_Seub	r_2308	glycerol-3-phosphate acyltransferase (16:0), ER membrane	GPT2_Seub;SCT1_Scer;SCT1_Seub
24	SPGP0CZ02780	GPT2_Seub	r_2312	dihydroxyacetone phosphate acyltransferase (16:0), ER membrane	GPT2_Seub;SCT1_Seub;SCT1_Scer
24	SPGP0CZ02780	GPT2_Seub	r_2310	glycerol-3-phosphate acyltransferase (18:0), ER membrane	GPT2_Seub
24	SPGP0CZ02780	GPT2_Seub	r_2322	dihydroxyacetone phosphate acyltransferase (18:0), lipid particle	GPT2_Seub
24	SPGP0CZ02780	GPT2_Seub	r_2320	dihydroxyacetone phosphate acyltransferase (16:0), lipid particle	GPT2_Seub
24	SPGP0CZ02780	GPT2_Seub	r_2313	dihydroxyacetone phosphate acyltransferase (16:1), ER membrane	GPT2_Seub;SCT1_Seub;SCT1_Scer
24	SPGP0CZ02780	GPT2_Seub	r_2318	glycerol-3-phosphate acyltransferase (18:0), lipid particle	GPT2_Seub
24	SPGP0CZ02780	GPT2_Seub	r_2309	glycerol-3-phosphate acyltransferase (16:1), ER membrane	GPT2_Seub;SCT1_Seub;SCT1_Scer
24	SPGP0CZ02780	GPT2_Seub	r_2311	glycerol-3-phosphate acyltransferase (18:1), ER membrane	GPT2_Seub
24	SPGP0CZ02780	GPT2_Seub	r_2323	dihydroxyacetone phosphate acyltransferase (18:1), lipid particle	GPT2_Seub
24	SPGP0CZ02780	GPT2_Seub	r_2314	dihydroxyacetone phosphate acyltransferase (18:0), ER membrane	GPT2_Seub
24	SPGP0CZ02780	GPT2_Seub	r_2321	dihydroxyacetone phosphate acyltransferase (16:1), lipid particle	GPT2_Seub
25	SPGP0AC01000	DPM1_Seub	r_0361	dolichyl-phosphate D-mannosyltransferase	DPM1_Seub
26	SPGP0U01150	CDC60_Seub	r_0701	leucyl-tRNA synthetase	CDC60_Seub
27	SPGP0DX00170	ERG13_Seub	r_0559	hydroxymethylglutaryl CoA synthase	ERG13_Seub
27	SPGP0DX00170	ERG13_Seub	r_0560	hydroxymethylglutaryl CoA synthase	ERG13_Seub
28	SPGP0DZ01000	DFR1_Seub	r_0344	dihydrofolate reductase	DFR1_Seub
28	SPGP0DZ01000	DFR1_Seub	r_0345	dihydrofolate reductase	DFR1_Seub
29	SPGP0DU00600	ERG27_Seub	r_0236	C-3 sterol keto reductase (4-methylzymosterol)	ERG27_Seub
29	SPGP0DU00600	ERG27_Seub	r_0237	C-3 sterol keto reductase (zymosterol)	ERG27_Seub
30	SPGP0CZ02520	GAP1_Seub	r_1213	L-lysine transport	GAP1_Seub;LYP1_Scer
30	SPGP0CZ02520	GAP1_Seub	r_1218	L-threonine transport	GNP1_Seub;AGP1_Scer;AGP1_Seub;GAP1_Seub
30	SPGP0CZ02520	GAP1_Seub	r_4469	L-Citrulline transport in via proton symport	GAP1_Seub
30	SPGP0CZ02520	GAP1_Seub	r_1260	spermidine transport	AGP2_Scer;DUR3_Scer;DUR3_Seub;TPO4_Seub;GAP1_Seub;AGP2_Seub;TPO1_Seub;SAM3_Scer
30	SPGP0CZ02520	GAP1_Seub	r_1201	L-histidine transport	HIP1_Seub;TAT1_Seub;TAT1_Scer;HIP1_Scer;GAP1_Seub
30	SPGP0CZ02520	GAP1_Seub	r_1184	L-arganine transport	ALP1_Scer;CAN1_Scer;CAN1_Seub;GAP1_Seub
30	SPGP0CZ02520	GAP1_Seub	r_1186	L-asparagine transport	DIP5_Scer;AGP1_Scer;AGP1_Seub;GNP1_Seub;GAP1_Seub
30	SPGP0CZ02520	GAP1_Seub	r_1205	L-isoleucine transport	AGP1_Scer;BAP3_Seub;TAT1_Scer;TAT1_Seub;BAP3_Scer;GAP1_Seub;BAP2_Scer;AGP1_Seub;BAP2_Seub
30	SPGP0CZ02520	GAP1_Seub	r_1216	L-proline transport	PUT4_Seub;GAP1_Seub
30	SPGP0CZ02520	GAP1_Seub	r_1211	L-leucine transport	AGP1_Scer;BAP3_Seub;TAT1_Scer;TAT1_Seub;BAP3_Scer;GNP1_Seub;GAP1_Seub;BAP2_Scer;AGP1_Seub;BAP2_Seub
30	SPGP0CZ02520	GAP1_Seub	r_1183	L-alanine transport	PUT4_Seub;DIP5_Scer;AGP1_Scer;AGP1_Seub;GAP1_Seub
30	SPGP0CZ02520	GAP1_Seub	r_1173	glycine transport	PUT4_Seub;DIP5_Scer;AGP1_Scer;AGP1_Seub;TAT2_Seub;TAT2_Scer;GAP1_Seub
30	SPGP0CZ02520	GAP1_Seub	r_1238	orntithine transport	GAP1_Seub
30	SPGP0CZ02520	GAP1_Seub	r_1217	L-serine transport	DIP5_Scer;AGP1_Scer;TMS1_Seub;AGP1_Seub;GNP1_Seub;TMS1_Scer;GAP1_Seub
30	SPGP0CZ02520	GAP1_Seub	r_1907	L-serine transport	GAP1_Seub
30	SPGP0CZ02520	GAP1_Seub	r_1190	L-aspartate transport	DIP5_Scer;GAP1_Seub
30	SPGP0CZ02520	GAP1_Seub	r_1215	L-phenylalanine transport	AGP1_Scer;BAP3_Seub;BAP3_Scer;TAT2_Scer;GAP1_Seub;BAP2_Scer;AGP1_Seub;TAT2_Seub;BAP2_Seub
30	SPGP0CZ02520	GAP1_Seub	r_1199	L-glutamine transport	DIP5_Scer;AGP1_Scer;AGP1_Seub;GNP1_Seub;GAP1_Seub
30	SPGP0CZ02520	GAP1_Seub	r_1224	L-valine transport	AGP1_Scer;BAP3_Seub;TAT1_Scer;TAT1_Seub;BAP3_Scer;GAP1_Seub;BAP2_Scer;AGP1_Seub;BAP2_Seub
30	SPGP0CZ02520	GAP1_Seub	r_1214	L-methionine transport	MUP3_Seub;AGP1_Scer;BAP3_Seub;MUP1_Scer;BAP3_Scer;GNP1_Seub;MUP1_Seub;GAP1_Seub;BAP2_Scer;AGP1_Seub;MUP3_Scer;BAP2_Seub
30	SPGP0CZ02520	GAP1_Seub	r_3545	L-serine transport, cytoplasm-ER membrane	GAP1_Seub
30	SPGP0CZ02520	GAP1_Seub	r_1223	L-tyrosine transport	AGP1_Scer;BAP3_Seub;TAT1_Scer;TAT1_Seub;BAP3_Scer;TAT2_Scer;GAP1_Seub;BAP2_Scer;AGP1_Seub;TAT2_Seub;BAP2_Seub
30	SPGP0CZ02520	GAP1_Seub	r_1219	L-tryptophan transport	BAP3_Seub;TAT1_Scer;TAT1_Seub;BAP3_Scer;TAT2_Scer;GAP1_Seub;BAP2_Scer;TAT2_Seub;BAP2_Seub
30	SPGP0CZ02520	GAP1_Seub	r_1192	L-cystine transport	AGP1_Scer;BAP3_Seub;TAT1_Scer;TAT1_Seub;BAP3_Scer;GNP1_Seub;TAT2_Scer;GAP1_Seub;BAP2_Scer;AGP1_Seub;TAT2_Seub;BAP2_Seub
30	SPGP0CZ02520	GAP1_Seub	r_1196	L-glutamate transport	DIP5_Scer;AGP1_Scer;AGP1_Seub;GAP1_Seub
31	SPGP0AH01120	SEC53_Seub	r_0902	phosphomannomutase	SEC53_Seub
32	SPGP0DZ00480	HEM15_Seub	r_0436	ferrochelatase	HEM15_Seub
33	SPGP0DZ01380	HEM4_Seub	r_1083	uroporphyrinogen-III synthase	HEM4_Seub
34	SPGP0Y01080	GUK1_Seub	r_0529	guanylate kinase (GMP:dATP)	GUK1_Seub
34	SPGP0Y01080	GUK1_Seub	r_0330	deoxyguanylate kinase (dGMP:ATP)	GUK1_Seub
34	SPGP0Y01080	GUK1_Seub	r_0528	guanylate kinase	GUK1_Seub

### Sheet: iSP_1513_ReactionKO_essentials
Number	Reaction ID	Reaction name	Genes of reactions
1	r_4596	Zn(2+) exchange
2	r_1051	trehalose-phosphatase	TPS3_Seub;TPS1_Scer;TPS3_Scer;TPS2_Scer;TSL1_Seub;TPS1_Seub;TPS2_Seub
3	r_1012	squalene synthase	ERG9_Scer;ERG9_Seub
4	r_0982	ribose-5-phosphate isomerase	RKI1_Seub;RKI1_Scer
5	r_1166	glucose transport	HXT9_Scer;SPGP0B01550_Spas;CIN10_Seub;HXT1_Scer;HXT5_Seub;HXT13_Scer;HXT7_Scer;HXT4_Scer;HXT1_Seub;HXT8_Scer;HXT5_Scer;HXT17_Seub;GAL2_Seub;HXT3_Scer;HXT2_Scer;SPGP0R03480_Spas;HXT9_Seub
6	r_1814	glycolaldehyde exchange
7	r_2182	palmitoyl-CoA desaturase (n-C16:0CoA -> n-C16:1CoA), ER membrane	OLE1_Scer;OLE1_Seub
8	r_0902	phosphomannomutase	SEC53_Seub
9	r_4592	Mg(2+) transport	HIP1_Scer;HIP1_Seub;ALR1_Scer
10	r_0904	phosphomevalonate kinase	ERG8_Seub;ERG8_Scer
11	r_0235	C-3 sterol dehydrogenase (4-methylzymosterol)	ERG26_Seub;ERG26_Scer
12	r_3546	myo-inositol transport, cytoplasm-ER membrane
13	r_0711	lysyl-tRNA synthetase	KRS1_Scer;KRS1_Seub
14	r_1979	O2 transport
15	r_4590	Mn(2+) transport	ALR1_Scer
16	r_4597	Mg(2+) exchange
17	r_0694	L-tryptophan:oxygen 2,3-oxidoreductase (decyclizing)	BNA2_Seub;BNA2_Scer
18	r_0361	dolichyl-phosphate D-mannosyltransferase	DPM1_Seub
19	r_0698	lanosterol synthase	ERG7_Scer;ERG7_Seub
20	r_0941	prolyl-tRNA synthetase	YHR020W_Seub;YHR020W_Scer
21	r_0045	3-hydroxy-L-kynurenine hydrolase	BNA5_Seub
22	r_0524	GTP cyclohydrolase I	FOL2_Seub;FOL2_Scer
23	r_4063	lipid backbone pseudoreaction
24	r_1887	L-glutamate 5-semialdehyde dehydratase
25	r_1622	5-aminolevulinate transport
26	r_3540	CMP transport, cytoplasm-ER membrane
27	r_0888	phosphoglucomutase	PGM2_Scer;PGM1_Seub;PGM2_Seub
28	r_0811	nucleoside-diphosphate kinase (ATP:UDP)	YNK1_Seub
29	r_0514	GMP synthase	GUA1_Seub;GUA1_Scer
30	r_0005	1,3-beta-glucan synthase	GAS5_Scer;GAS5_Seub;GSC2_Scer;GAS4_Seub;ELO2_Scer;FKS3_Seub;FKS1_Seub;ELO2_Seub;GAS4_Scer;GSC2_Seub;GAS1_Seub;GAS2_Seub;GAS3_Scer
31	r_1011	squalene epoxidase (NADP)	ERG1_Scer;ERG1_Seub
32	r_0231	C-14 sterol reductase	ERG24_Seub;ERG24_Scer
33	r_0144	adenosylhomocysteinase	SAH1_Seub;SAH1_Scer
34	r_4048	carbohydrate pseudoreaction
35	r_0344	dihydrofolate reductase	DFR1_Seub
36	r_0220	Aspartyl-tRNA synthetase	DPS1_Seub
37	r_0739	mevalonate pyrophoshate decarboxylase	MVD1_Scer;MVD1_Seub
38	r_0729	methionyl-tRNA synthetase	MES1_Seub;MES1_Scer
39	r_1258	sodium proton antiporter	NHX1_Seub;NHA1_Seub
40	r_0557	hydroxymethylbilane synthase	HEM3_Seub;HEM3_Scer
41	r_0236	C-3 sterol keto reductase (4-methylzymosterol)	ERG27_Seub
42	r_1813	glycoaldehyde transport
43	r_0109	acetyl-CoA carboxylase, reaction	ACC1_Scer;BPL1_Seub;BPL1_Scer;ACC1_Seub
44	r_3987	phosphatidyl-L-serine transport, ER membrane-cytoplasm
45	r_0667	isopentenyl-diphosphate D-isomerase	IDI1_Seub
46	r_3548	S-adenosyl-L-homocysteine transport, cytoplasm-ER membrane
47	r_0058	3-hydroxyanthranilate 3,4-dioxygenase	BNA1_Scer;BNA1_Seub
48	r_3547	S-adenosyl-L-methionine transport, cytoplasm-ER membrane
49	r_0238	C-4 methyl sterol oxidase	ERG25_Scer;ERG25_Seub
50	r_4047	protein pseudoreaction
51	r_0195	alpha,alpha-trehalose-phosphate synthase (UDP-forming)	TPS3_Seub;TPS1_Scer;TPS3_Scer;TPS2_Scer;TSL1_Seub;TPS1_Seub;TPS2_Seub
52	r_0935	porphobilinogen synthase	HEM2_Scer;HEM2_Seub
53	r_3996	phosphatidylcholine transport, ER membrane-cytoplasm
54	r_4065	lipid chain pseudoreaction
55	r_1714	D-glucose exchange
56	r_4589	Cu2(+) transport	SMF1_Scer;SMF1_Seub
57	r_0530	heme O monooxygenase	ARH1_Seub;COX15_Seub;COX15_Scer;YAH1_Scer
58	r_1606	4-aminobenzoate transport
59	r_0244	C-s24 sterol reductase	ERG4_Scer;ERG4_Seub
60	r_0768	NAD synthase	QNS1_Seub;QNS1_Scer
61	r_1081	uroporphyrinogen decarboxylase (uroporphyrinogen III)	HEM12_Scer;HEM12_Seub
62	r_4588	chloride transport	BOR1_Seub;BOR1_Scer
63	r_0476	glutamine synthetase	GLN1_Seub;GLN1_Scer
64	r_1249	potassium transport	TRK1_Seub;TRK1_Scer;NHX1_Seub
65	r_4050	DNA pseudoreaction
66	r_4041	biomass pseudoreaction
67	r_0957	pyrroline-5-carboxylate reductase	PRO3_Scer;PRO3_Seub
68	r_2053	squalene transport
69	r_0313	cysteinyl-tRNA synthetase	YNL247W_Seub;YNL247W_Scer
70	r_0510	glycogen (starch) synthase	GSY1_Seub;GLG2_Scer;GSY2_Seub;GLG1_Seub;GLG2_Seub
71	r_1812	glycoaldehyde transport
72	r_4038	triglyceride transport, ER membrane-cytoplasm
73	r_0478	glutaminyl-tRNA synthetase	GLN4_Seub
74	r_0726	methionine adenosyltransferase	SAM1_Seub;SAM2_Seub
75	r_1244	phosphate transport	PHO89_Seub;PHO87_Scer;PHO91_Scer;PHO90_Scer;PHO90_Seub;PHO91_Seub;PHO84_Seub
76	r_0916	phosphoribosylpyrophosphate synthetase	PRS5_Scer;PRS1_Seub;PRS2_Seub;PRS2_Scer;PRS4_Scer;PRS3_Scer;PRS5_Seub;PRS3_Seub;PRS4_Seub
77	r_0852	phenylalanyl-tRNA synthetase	FRS2_Seub;FRS1_Seub
78	r_0539	histidyl-tRNA synthetase	HTS1_Scer;HTS1_Seub
79	r_0906	phosphopantothenoylcysteine decarboxylase	VHS3_Scer;SIS2_Seub;CAB3_Seub;VHS3_Seub
80	r_0462	geranyltranstransferase	ERG20_Scer;ERG20_Seub
81	r_3538	CTP transport, cytoplasm-ER membrane
82	r_0565	IMP dehydrogenase	IMD3_Seub
83	r_4594	Cu2(+) exchange
84	r_1754	ergosta-5,6,22,24,(28)-tetraen-3beta-ol transport
85	r_2049	sodium exchange
86	r_1963	NADP(+) transport
87	r_0905	phosphopantothenate-cysteine ligase	CAB2_Scer
88	r_1748	dolichol phosphate transport
89	r_0671	kynurenine 3-monooxygenase	BNA4_Scer;BNA4_Seub
90	r_1178	iron (II) transport	FET3_Seub;FET3_Scer;FET4_Seub
91	r_1042	threonyl-tRNA synthetase	THS1_Scer;THS1_Seub
92	r_1932	mannan transport
93	r_0347	dihydroneopterin aldolase	FOL1_Scer;FOL1_Seub
94	r_4591	Zn(2+) transport	ZRT2_Seub;ZRT1_Scer
95	r_1766	farnesyl diphosphate transport
96	r_1083	uroporphyrinogen-III synthase	HEM4_Seub
97	r_3533	NAD transport, cytoplasm-ER membrane
98	r_0665	isoleucyl-tRNA synthetase	ILS1_Seub;ILS1_Scer
99	r_0355	dimethylallyltranstransferase	ERG20_Scer;ERG20_Seub
100	r_0006	1,6-beta-glucan synthase	KRE6_Seub;SKN1_Seub;SKN1_Scer
101	r_1861	iron(2+) exchange
102	r_1066	tyrosyl-tRNA synthetase	TYS1_Seub;TYS1_Scer
103	r_0081	5-aminolevulinate synthase	HEM1_Scer;HEM1_Seub
104	r_2020	potassium exchange
105	r_0237	C-3 sterol keto reductase (zymosterol)	ERG27_Seub
106	r_1977	O2 transport
107	r_4049	RNA pseudoreaction
108	r_4600	Ca(2+) exchange
109	r_1992	oxygen exchange
110	r_1696	CO2 transport
111	r_0479	glutamyl-tRNA synthetase	GUS1_Seub;GUS1_Scer
112	r_4599	ion pseudoreaction
113	r_2022	protoporphyrinogen IX transport
114	r_2111	growth
115	r_0317	cytochrome P450 lanosterol 14-alpha-demethylase (NADP)	NCP1_Seub;ERG11_Scer;ERG11_Seub;NCP1_Scer
116	r_0157	alanyl-tRNA synthetase	ALA1_Scer
117	r_0786	nicotinate-nucleotide diphosphorylase (carboxylating)	BNA6_Seub
118	r_1978	O2 transport
119	r_1964	NADPH transport
120	r_0942	protoporphyrinogen oxidase	HEM14_Seub;HEM14_Scer
121	r_1179	iron (II) transport	MRS3_Scer;MRS4_Seub;MRS3_Seub
122	r_4598	cofactor pseudoreaction
123	r_0211	asparagine synthase (glutamine-hydrolysing)	ASN2_Scer;SPGP0DX00470_Seub;ASN2_Seub;ASN1_Seub
124	r_3545	L-serine transport, cytoplasm-ER membrane	GAP1_Seub
125	r_0362	dolichyl-phosphate-mannose--protein mannosyltransferase	PMT2_Scer;PMT3_Seub;PMT1_Seub;PMT1_Scer;PMT4_Scer;PMT6_Scer;PMT4_Seub;PMT5_Seub;PMT5_Scer;PMT2_Seub
126	r_3531	O2 transport, cytoplasm-ER membrane
127	r_1045	thymidylate synthase	CDC21_Scer
128	r_2005	phosphate exchange
129	r_0558	hydroxymethylglutaryl CoA reductase	HMG1_Seub;HMG2_Seub
130	r_0995	seryl-tRNA synthetase	DIA4_Scer;DIA4_Seub;SES1_Scer;SES1_Seub
131	r_0762	N-formyl-L-kynurenine amidohydrolase	BNA7_Seub
132	r_2114	spontaneous 2-amino-3-carboxymuconate-6-semialdehyde to quinolinate
133	r_0209	arginyl-tRNA synthetase	YDR341C_Seub
134	r_0512	glycyl-tRNA synthetase	GRS1_Scer;GRS1_Seub;GRS2_Seub
135	r_3973	ergosterol ester transport, ER membrane-cytoplasm
136	r_1738	dhnpt transport
137	r_0722	mannose-1-phosphate guanylyltransferase	PSA1_Scer;PSA1_Seub
138	r_4595	Mn(2+) exchange
139	r_1745	dihydropteroate transport
140	r_0148	adenylate kinase	FAP7_Scer;ADK1_Scer;ADK1_Seub;FAP7_Seub
141	r_0723	mannose-6-phosphate isomerase	PMI40_Seub;PMI40_Scer
142	r_0531	Heme O synthase	COX10_Seub
143	r_0800	nucleoside diphosphate kinase	YNK1_Seub
144	r_3532	NADH transport, cytoplasm-ER membrane
145	r_0240	C-4 methyl sterol oxidase	ERG25_Scer;ERG25_Seub
146	r_0785	nicotinate-nucleotide adenylyltransferase	NMA2_Seub;NMA2_Scer;NMA1_Seub
147	r_2054	squalene-2,3-epoxide transport
148	r_4196	NADH:ferricytochrome-b5 oxidoreductase	PGA3_Seub;CBR1_Seub;CBR1_Scer
149	r_4593	chloride exchange
150	r_0436	ferrochelatase	HEM15_Seub
151	r_4005	phosphatidylethanolamine transport, ER membrane-cytoplasm
152	r_0346	dihydrofolate synthase	FOL3_Seub;FOL3_Scer
153	r_4040	heme a transport
154	r_0212	Asparaginyl-tRNA synthetase	DED81_Scer;DED81_Seub
155	r_0304	coproporphyrinogen oxidase (O2 required)	HEM13_Scer;HEM13_Seub
156	r_1089	valyl-tRNA synthetase	VAS1_Seub;VAS1_Scer
157	r_4587	Ca(2+) transport	SMF1_Scer;SMF1_Seub
158	r_0701	leucyl-tRNA synthetase	CDC60_Seub
159	r_0241	C-4 sterol methyl oxidase (4,4-dimethylzymosterol)	ERG25_Scer;ERG25_Seub
160	r_2183	stearoyl-CoA desaturase (n-C18:0CoA -> n-C18:1CoA), ER membrane	OLE1_Seub;OLE1_Scer
161	r_2108	lipid pseudoreaction - merge
162	r_0239	C-4 methyl sterol oxidase	ERG25_Scer;ERG25_Seub
163	r_0234	C-3 sterol dehydrogenase	ERG26_Scer;ERG26_Seub
164	r_0842	pantothenate kinase	CAB1_Seub
165	r_1057	tryptophanyl-tRNA synthetase	WRS1_Seub;WRS1_Scer

### Sheet: Yeast8_GeneKO_essentials
Number	Gene	Allele	Reaction ID	Reaction name	Genes of reactions
1	YNR016C	ACC1	r_0109	acetyl-CoA carboxylase, reaction	ACC1;BPL1
2	YPR033C	HTS1	r_0540	histidyl-tRNA synthetase	HTS1
2	YPR033C	HTS1	r_0539	histidyl-tRNA synthetase	HTS1
3	YGL040C	HEM2	r_0935	porphobilinogen synthase	HEM2
4	YLR231C	BNA5	r_0670	kynureninase	BNA5
4	YLR231C	BNA5	r_0045	3-hydroxy-L-kynurenine hydrolase	BNA5
5	YPL172C	COX10	r_0531	Heme O synthase	COX10
6	YGR175C	ERG1	r_1010	squalene epoxidase (NAD)	ERG1
6	YGR175C	ERG1	r_1011	squalene epoxidase (NADP)	ERG1
7	YNR043W	MVD1	r_0739	mevalonate pyrophoshate decarboxylase	MVD1
8	YER003C	PMI40	r_0723	mannose-6-phosphate isomerase	PMI40
9	YHR072W	ERG7	r_0698	lanosterol synthase	ERG7
10	YMR217W	GUA1	r_0514	GMP synthase	GUA1
11	YDR341C	YDR341C	r_0209	arginyl-tRNA synthetase	YDR341C
12	YGR060W	ERG25	r_0240	C-4 methyl sterol oxidase	ERG25
12	YGR060W	ERG25	r_0241	C-4 sterol methyl oxidase (4,4-dimethylzymosterol)	ERG25
12	YGR060W	ERG25	r_0238	C-4 methyl sterol oxidase	ERG25
12	YGR060W	ERG25	r_0239	C-4 methyl sterol oxidase	ERG25
13	YOL130W	ALR1	r_4592	Mg(2+) transport	HIP1;ALR1
13	YOL130W	ALR1	r_4590	Mn(2+) transport	ALR1
14	YDR454C	GUK1	r_0529	guanylate kinase (GMP:dATP)	GUK1
14	YDR454C	GUK1	r_0528	guanylate kinase	GUK1
14	YDR454C	GUK1	r_0330	deoxyguanylate kinase (dGMP:ATP)	GUK1
15	YOR335C	ALA1	r_0157	alanyl-tRNA synthetase	ALA1
16	YER014W	HEM14	r_0942	protoporphyrinogen oxidase	HEM14
17	YDL141W	BPL1	r_0230	biotin-[acetyl-CoA-carboxylase] ligase	BPL1
17	YDL141W	BPL1	r_0109	acetyl-CoA carboxylase, reaction	ACC1;BPL1
18	YDR531W	CAB1	r_0842	pantothenate kinase	CAB1
19	YBL098W	BNA4	r_0671	kynurenine 3-monooxygenase	BNA4
20	YGL245W	GUS1	r_0479	glutamyl-tRNA synthetase	GUS1
21	YLR100W	ERG27	r_0237	C-3 sterol keto reductase (zymosterol)	ERG27
21	YLR100W	ERG27	r_0236	C-3 sterol keto reductase (4-methylzymosterol)	ERG27
22	YDL045C	FAD1	r_0440	FMN adenylyltransferase	FAD1
22	YDL045C	FAD1	r_1790	FMN adenylyltransferase	FAD1
23	YOR074C	CDC21	r_1045	thymidylate synthase	CDC21
24	YNL256W	FOL1	r_0351	dihydropteroate synthase	FOL1
24	YNL256W	FOL1	r_0017	2-amino-4-hydroxy-6-hydroxymethyldihydropteridine diphosphokinase	FOL1
24	YNL256W	FOL1	r_0347	dihydroneopterin aldolase	FOL1
24	YNL256W	FOL1	r_0350	dihydropteroate synthase	FOL1
25	YDR232W	HEM1	r_0081	5-aminolevulinate synthase	HEM1
26	YHR007C	ERG11	r_0317	cytochrome P450 lanosterol 14-alpha-demethylase (NADP)	ERG11;NCP1
27	YNL275W	BOR1	r_4588	chloride transport	BOR1
28	YJR025C	BNA1	r_0058	3-hydroxyanthranilate 3,4-dioxygenase	BNA1
29	YBR126C	TPS1	r_1051	trehalose-phosphatase	TPS3;TPS1;TSL1;TPS2
29	YBR126C	TPS1	r_0195	alpha,alpha-trehalose-phosphate synthase (UDP-forming)	TPS3;TPS1;TSL1;TPS2
30	YBR029C	CDS1	r_2435	CDP-diacylglycerol synthase (1-18:1, 2-16:1), ER membrane	CDS1
30	YBR029C	CDS1	r_2433	CDP-diacylglycerol synthase (1-16:1, 2-16:1), ER membrane	CDS1
30	YBR029C	CDS1	r_2439	CDP-diacylglycerol synthase (1-18:1, 2-18:1), ER membrane	CDS1
30	YBR029C	CDS1	r_2441	CDP-diacylglycerol synthase (1-16:1, 2-16:1), mitochondrial membrane	CDS1
30	YBR029C	CDS1	r_2443	CDP-diacylglycerol synthase (1-18:1, 2-16:1), mitochondrial membrane	CDS1
30	YBR029C	CDS1	r_2437	CDP-diacylglycerol synthase (1-16:1, 2-18:1), ER membrane	CDS1
30	YBR029C	CDS1	r_2434	CDP-diacylglycerol synthase (1-18:0, 2-16:1), ER membrane	CDS1
30	YBR029C	CDS1	r_2445	CDP-diacylglycerol synthase (1-16:1, 2-18:1), mitochondrial membrane	CDS1
30	YBR029C	CDS1	r_2432	CDP-diacylglycerol synthase (1-16:0, 2-16:1), ER membrane	CDS1
30	YBR029C	CDS1	r_2440	CDP-diacylglycerol synthase (1-16:0, 2-16:1), mitochondrial membrane	CDS1
30	YBR029C	CDS1	r_2436	CDP-diacylglycerol synthase (1-16:0, 2-18:1), ER membrane	CDS1
30	YBR029C	CDS1	r_2442	CDP-diacylglycerol synthase (1-18:0, 2-16:1), mitochondrial membrane	CDS1
30	YBR029C	CDS1	r_2444	CDP-diacylglycerol synthase (1-16:0, 2-18:1), mitochondrial membrane	CDS1
30	YBR029C	CDS1	r_2438	CDP-diacylglycerol synthase (1-18:0, 2-18:1), ER membrane	CDS1
31	YGR264C	MES1	r_0729	methionyl-tRNA synthetase	MES1
32	YMR208W	ERG12	r_0736	mevalonate kinase (ctp)	ERG12
32	YMR208W	ERG12	r_0737	mevalonate kinase (gtp)	ERG12
32	YMR208W	ERG12	r_0738	mevalonate kinase (UTP)	ERG12
32	YMR208W	ERG12	r_0735	mevalonate kinase (atp)	ERG12
33	YKR039W	GAP1	r_3545	L-serine transport, cytoplasm-ER membrane	GAP1
33	YKR039W	GAP1	r_1173	glycine transport	TAT2;DIP5;GAP1;PUT4;AGP1
33	YKR039W	GAP1	r_1183	L-alanine transport	DIP5;GAP1;PUT4;AGP1
33	YKR039W	GAP1	r_4469	L-Citrulline transport in via proton symport	GAP1
33	YKR039W	GAP1	r_1205	L-isoleucine transport	GAP1;BAP3;TAT1;BAP2;AGP1
33	YKR039W	GAP1	r_1190	L-aspartate transport	AGP3;DIP5;GAP1
33	YKR039W	GAP1	r_1211	L-leucine transport	GAP1;TAT1;BAP3;GNP1;BAP2;AGP1
33	YKR039W	GAP1	r_1215	L-phenylalanine transport	GAP1;BAP3;BAP2;TAT2;AGP1
33	YKR039W	GAP1	r_1260	spermidine transport	TPO4;GAP1;SAM3;DUR3;AGP2;TPO1
33	YKR039W	GAP1	r_1184	L-arganine transport	CAN1;GAP1;ALP1
33	YKR039W	GAP1	r_1199	L-glutamine transport	DIP5;GAP1;GNP1;AGP1
33	YKR039W	GAP1	r_1219	L-tryptophan transport	GAP1;TAT1;BAP3;BAP2;TAT2
33	YKR039W	GAP1	r_1186	L-asparagine transport	DIP5;GAP1;GNP1;AGP1
33	YKR039W	GAP1	r_1224	L-valine transport	GAP1;BAP3;TAT1;BAP2;AGP1
33	YKR039W	GAP1	r_1192	L-cystine transport	GAP1;BAP3;TAT1;GNP1;BAP2;TAT2;AGP1
33	YKR039W	GAP1	r_1217	L-serine transport	DIP5;GAP1;AGP3;GNP1;TMS1;AGP1
33	YKR039W	GAP1	r_1907	L-serine transport	GAP1
33	YKR039W	GAP1	r_1216	L-proline transport	GAP1;PUT4
33	YKR039W	GAP1	r_1201	L-histidine transport	GAP1;HIP1;TAT1
33	YKR039W	GAP1	r_1213	L-lysine transport	GAP1;LYP1
33	YKR039W	GAP1	r_1196	L-glutamate transport	AGP3;DIP5;GAP1;AGP1
33	YKR039W	GAP1	r_1223	L-tyrosine transport	GAP1;TAT1;BAP3;BAP2;TAT2;AGP1
33	YKR039W	GAP1	r_1214	L-methionine transport	MUP3;GAP1;BAP3;MUP1;GNP1;BAP2;AGP1
33	YKR039W	GAP1	r_1238	orntithine transport	GAP1
33	YKR039W	GAP1	r_1218	L-threonine transport	GAP1;GNP1;AGP1
34	YDR428C	BNA7	r_0762	N-formyl-L-kynurenine amidohydrolase	BNA7
35	YHR074W	QNS1	r_0768	NAD synthase	QNS1
35	YHR074W	QNS1	r_0769	NAD synthase	QNS1
36	YDL205C	HEM3	r_0557	hydroxymethylbilane synthase	HEM3
37	YPR035W	GLN1	r_0476	glutamine synthetase	GLN1
38	YOR176W	HEM15	r_0436	ferrochelatase	HEM15
39	YKR067W	GPT2	r_2323	dihydroxyacetone phosphate acyltransferase (18:1), lipid particle	GPT2
39	YKR067W	GPT2	r_2310	glycerol-3-phosphate acyltransferase (18:0), ER membrane	GPT2
39	YKR067W	GPT2	r_2318	glycerol-3-phosphate acyltransferase (18:0), lipid particle	GPT2
39	YKR067W	GPT2	r_2311	glycerol-3-phosphate acyltransferase (18:1), ER membrane	GPT2
39	YKR067W	GPT2	r_2313	dihydroxyacetone phosphate acyltransferase (16:1), ER membrane	GPT2;SCT1
39	YKR067W	GPT2	r_2321	dihydroxyacetone phosphate acyltransferase (16:1), lipid particle	GPT2
39	YKR067W	GPT2	r_2319	glycerol-3-phosphate acyltransferase (18:1), lipid particle	GPT2
39	YKR067W	GPT2	r_2320	dihydroxyacetone phosphate acyltransferase (16:0), lipid particle	GPT2
39	YKR067W	GPT2	r_2308	glycerol-3-phosphate acyltransferase (16:0), ER membrane	GPT2;SCT1
39	YKR067W	GPT2	r_2315	dihydroxyacetone phosphate acyltransferase (18:1), ER membrane	GPT2
39	YKR067W	GPT2	r_2317	glycerol-3-phosphate acyltransferase (16:1), lipid particle	GPT2
39	YKR067W	GPT2	r_2314	dihydroxyacetone phosphate acyltransferase (18:0), ER membrane	GPT2
39	YKR067W	GPT2	r_2312	dihydroxyacetone phosphate acyltransferase (16:0), ER membrane	GPT2;SCT1
39	YKR067W	GPT2	r_2322	dihydroxyacetone phosphate acyltransferase (18:0), lipid particle	GPT2
39	YKR067W	GPT2	r_2309	glycerol-3-phosphate acyltransferase (16:1), ER membrane	GPT2;SCT1
39	YKR067W	GPT2	r_2316	glycerol-3-phosphate acyltransferase (16:0), lipid particle	GPT2
40	YPR165W	RHO1	r_0005	1,3-beta-glucan synthase	GSC2;FKS3;RHO1;FKS1
41	YNL280C	ERG24	r_0231	C-14 sterol reductase	ERG24
42	YPL160W	CDC60	r_0701	leucyl-tRNA synthetase	CDC60
43	YIL083C	CAB2	r_0905	phosphopantothenate-cysteine ligase	CAB2
44	YMR113W	FOL3	r_0346	dihydrofolate synthase	FOL3
45	YGR267C	FOL2	r_0524	GTP cyclohydrolase I	FOL2
46	YJR078W	BNA2	r_0694	L-tryptophan:oxygen 2,3-oxidoreductase (decyclizing)	BNA2
47	YOR054C	VHS3	r_0906	phosphopantothenoylcysteine decarboxylase	CAB3;SIS2;VHS3
48	YKL088W	CAB3	r_0906	phosphopantothenoylcysteine decarboxylase	CAB3;SIS2;VHS3
49	YFR047C	BNA6	r_0787	nicotinate-nucleotide diphosphorylase (carboxylating)	BNA6
49	YFR047C	BNA6	r_0786	nicotinate-nucleotide diphosphorylase (carboxylating)	BNA6
50	YOL097C	WRS1	r_1057	tryptophanyl-tRNA synthetase	WRS1
51	YDR047W	HEM12	r_1081	uroporphyrinogen decarboxylase (uroporphyrinogen III)	HEM12
52	YKL024C	URA6	r_1079	uridylate kinase (dUMP)	URA6
52	YKL024C	URA6	r_1704	cytidylate kinase (dCMP)	URA6
52	YKL024C	URA6	r_1072	UMP kinase	URA6
52	YKL024C	URA6	r_1703	cytidylate kinase (CMP)	URA6
52	YKL024C	URA6	r_1080	uridylate kinase (dUMP)	URA6
52	YKL024C	URA6	r_1073	UMP kinase	URA6
53	YOR278W	HEM4	r_1083	uroporphyrinogen-III synthase	HEM4
54	YJL167W	ERG20	r_0355	dimethylallyltranstransferase	ERG20
54	YJL167W	ERG20	r_0462	geranyltranstransferase	ERG20
55	YGR185C	TYS1	r_1066	tyrosyl-tRNA synthetase	TYS1
56	YFL022C	FRS2	r_0852	phenylalanyl-tRNA synthetase	FRS1;FRS2
57	YHR190W	ERG9	r_1012	squalene synthase	ERG9
58	YOR236W	DFR1	r_0344	dihydrofolate reductase	DFR1
58	YOR236W	DFR1	r_0345	dihydrofolate reductase	DFR1
59	YNL247W	YNL247W	r_0313	cysteinyl-tRNA synthetase	YNL247W
60	YPL231W	FAS2	r_2140	fatty-acyl-CoA synthase (n-C16:0CoA)	FAS2;FAS1
60	YPL231W	FAS2	r_2141	fatty-acyl-CoA synthase (n-C18:0CoA)	FAS2;FAS1
61	YLL018C	DPS1	r_0220	Aspartyl-tRNA synthetase	DPS1
62	YOR168W	GLN4	r_0478	glutaminyl-tRNA synthetase	GLN4
63	YFL045C	SEC53	r_0902	phosphomannomutase	SEC53
64	YKR072C	SIS2	r_0906	phosphopantothenoylcysteine decarboxylase	CAB3;SIS2;VHS3
65	YPR113W	PIS1	r_2458	PI synthase (1-16:0, 2-18:1), ER membrane	PIS1
65	YPR113W	PIS1	r_2461	PI synthase (1-18:1, 2-18:1), ER membrane	PIS1
65	YPR113W	PIS1	r_2454	PI synthase (1-16:0, 2-16:1), ER membrane	PIS1
65	YPR113W	PIS1	r_2456	PI synthase (1-18:0, 2-16:1), ER membrane	PIS1
65	YPR113W	PIS1	r_2459	PI synthase (1-16:1, 2-18:1), ER membrane	PIS1
65	YPR113W	PIS1	r_2460	PI synthase (1-18:0, 2-18:1), ER membrane	PIS1
65	YPR113W	PIS1	r_2455	PI synthase (1-16:1, 2-16:1), ER membrane	PIS1
65	YPR113W	PIS1	r_2457	PI synthase (1-18:1, 2-16:1), ER membrane	PIS1
66	YHR020W	YHR020W	r_0941	prolyl-tRNA synthetase	YHR020W
67	YDR074W	TPS2	r_1051	trehalose-phosphatase	TPS3;TPS1;TSL1;TPS2
67	YDR074W	TPS2	r_0195	alpha,alpha-trehalose-phosphate synthase (UDP-forming)	TPS3;TPS1;TSL1;TPS2
68	YDR037W	KRS1	r_0711	lysyl-tRNA synthetase	KRS1
69	YER026C	CHO1	r_2449	PS synthase (1-18:1, 2-16:1), ER membrane	CHO1
69	YER026C	CHO1	r_2446	PS synthase (1-16:0, 2-16:1), ER membrane	CHO1
69	YER026C	CHO1	r_2451	PS synthase (1-16:1, 2-18:1), ER membrane	CHO1
69	YER026C	CHO1	r_2448	PS synthase (1-18:0, 2-16:1), ER membrane	CHO1
69	YER026C	CHO1	r_2453	PS synthase (1-18:1, 2-18:1), ER membrane	CHO1
69	YER026C	CHO1	r_2452	PS synthase (1-18:0, 2-18:1), ER membrane	CHO1
69	YER026C	CHO1	r_2447	PS synthase (1-16:1, 2-16:1), ER membrane	CHO1
69	YER026C	CHO1	r_2450	PS synthase (1-16:0, 2-18:1), ER membrane	CHO1
70	YER023W	PRO3	r_0957	pyrroline-5-carboxylate reductase	PRO3
70	YER023W	PRO3	r_0687	L-hydroxyproline reductase (NADP)	PRO3
71	YKL067W	YNK1	r_0797	nucleoside diphosphate kinase	YNK1
71	YKL067W	YNK1	r_0795	nucleoside diphosphate kinase	YNK1
71	YKL067W	YNK1	r_0800	nucleoside diphosphate kinase	YNK1
71	YKL067W	YNK1	r_0803	nucleoside diphosphate kinase	YNK1
71	YKL067W	YNK1	r_0796	nucleoside diphosphate kinase	YNK1
71	YKL067W	YNK1	r_0798	nucleoside diphosphate kinase	YNK1
71	YKL067W	YNK1	r_0801	nucleoside diphosphate kinase	YNK1
71	YKL067W	YNK1	r_0802	nucleoside diphosphate kinase	YNK1
71	YKL067W	YNK1	r_0799	nucleoside diphosphate kinase	YNK1
71	YKL067W	YNK1	r_0811	nucleoside-diphosphate kinase (ATP:UDP)	YNK1
72	YGL055W	OLE1	r_2183	stearoyl-CoA desaturase (n-C18:0CoA -> n-C18:1CoA), ER membrane	OLE1
72	YGL055W	OLE1	r_2182	palmitoyl-CoA desaturase (n-C16:0CoA -> n-C16:1CoA), ER membrane	OLE1
73	YKL182W	FAS1	r_2140	fatty-acyl-CoA synthase (n-C16:0CoA)	FAS2;FAS1
73	YKL182W	FAS1	r_2141	fatty-acyl-CoA synthase (n-C18:0CoA)	FAS2;FAS1
74	YML126C	ERG13	r_0559	hydroxymethylglutaryl CoA synthase	ERG13
74	YML126C	ERG13	r_0560	hydroxymethylglutaryl CoA synthase	ERG13
75	YGL012W	ERG4	r_0244	C-s24 sterol reductase	ERG4
76	YHR042W	NCP1	r_0317	cytochrome P450 lanosterol 14-alpha-demethylase (NADP)	ERG11;NCP1
77	YHR019C	DED81	r_0212	Asparaginyl-tRNA synthetase	DED81
78	YPL117C	IDI1	r_0667	isopentenyl-diphosphate D-isomerase	IDI1
79	YOL122C	SMF1	r_4589	Cu2(+) transport	SMF1
79	YOL122C	SMF1	r_4587	Ca(2+) transport	SMF1
80	YJR073C	OPI3	r_2504	phosphatidyl-N,N-dimethylethanolamine methyltransferase (1-16:0, 2-16:1), ER membrane	OPI3
80	YJR073C	OPI3	r_2490	PE methyltransferase (1-18:0, 2-16:1), ER membrane	CHO2;OPI3
80	YJR073C	OPI3	r_2502	phosphatidyl-N-methylethanolamine methyltransferase (1-18:0, 2-18:1), ER membrane	OPI3
80	YJR073C	OPI3	r_2491	PE methyltransferase (1-18:1, 2-16:1), ER membrane	CHO2;OPI3
80	YJR073C	OPI3	r_2496	phosphatidyl-N-methylethanolamine methyltransferase (1-16:0, 2-16:1), ER membrane	OPI3
80	YJR073C	OPI3	r_2493	PE methyltransferase (1-16:1, 2-18:1), ER membrane	CHO2;OPI3
80	YJR073C	OPI3	r_2492	PE methyltransferase (1-16:0, 2-18:1), ER membrane	CHO2;OPI3
80	YJR073C	OPI3	r_2498	phosphatidyl-N-methylethanolamine methyltransferase (1-18:0, 2-16:1), ER membrane	OPI3
80	YJR073C	OPI3	r_2505	phosphatidyl-N,N-dimethylethanolamine methyltransferase (1-16:1, 2-16:1), ER membrane	OPI3
80	YJR073C	OPI3	r_2510	phosphatidyl-N,N-dimethylethanolamine methyltransferase (1-18:0, 2-18:1), ER membrane	OPI3
80	YJR073C	OPI3	r_2503	phosphatidyl-N-methylethanolamine methyltransferase (1-18:1, 2-18:1), ER membrane	OPI3
80	YJR073C	OPI3	r_2489	PE methyltransferase (1-16:1, 2-16:1), ER membrane	CHO2;OPI3
80	YJR073C	OPI3	r_2500	phosphatidyl-N-methylethanolamine methyltransferase (1-16:0, 2-18:1), ER membrane	OPI3
80	YJR073C	OPI3	r_2511	phosphatidyl-N,N-dimethylethanolamine methyltransferase (1-18:1, 2-18:1), ER membrane	OPI3
80	YJR073C	OPI3	r_2509	phosphatidyl-N,N-dimethylethanolamine methyltransferase (1-16:1, 2-18:1), ER membrane	OPI3
80	YJR073C	OPI3	r_2488	PE methyltransferase (1-16:0, 2-16:1), ER membrane	OPI3;CHO2
80	YJR073C	OPI3	r_2506	phosphatidyl-N,N-dimethylethanolamine methyltransferase (1-18:0, 2-16:1), ER membrane	OPI3
80	YJR073C	OPI3	r_2494	PE methyltransferase (1-18:0, 2-18:1), ER membrane	OPI3;CHO2
80	YJR073C	OPI3	r_2495	PE methyltransferase (1-18:1, 2-18:1), ER membrane	CHO2;OPI3
80	YJR073C	OPI3	r_2501	phosphatidyl-N-methylethanolamine methyltransferase (1-16:1, 2-18:1), ER membrane	OPI3
80	YJR073C	OPI3	r_2497	phosphatidyl-N-methylethanolamine methyltransferase (1-16:1, 2-16:1), ER membrane	OPI3
80	YJR073C	OPI3	r_2507	phosphatidyl-N,N-dimethylethanolamine methyltransferase (1-18:1, 2-16:1), ER membrane	OPI3
80	YJR073C	OPI3	r_2508	phosphatidyl-N,N-dimethylethanolamine methyltransferase (1-16:0, 2-18:1), ER membrane	OPI3
80	YJR073C	OPI3	r_2499	phosphatidyl-N-methylethanolamine methyltransferase (1-18:1, 2-16:1), ER membrane	OPI3
81	YGL001C	ERG26	r_0235	C-3 sterol dehydrogenase (4-methylzymosterol)	ERG26
81	YGL001C	ERG26	r_0234	C-3 sterol dehydrogenase	ERG26
82	YIL078W	THS1	r_1042	threonyl-tRNA synthetase	THS1
83	YBL076C	ILS1	r_0665	isoleucyl-tRNA synthetase	ILS1
84	YLR060W	FRS1	r_0852	phenylalanyl-tRNA synthetase	FRS1;FRS2
85	YGR094W	VAS1	r_1090	valyl-tRNA synthetase	VAS1
85	YGR094W	VAS1	r_1089	valyl-tRNA synthetase	VAS1
86	YDR044W	HEM13	r_0304	coproporphyrinogen oxidase (O2 required)	HEM13
87	YDL055C	PSA1	r_0722	mannose-1-phosphate guanylyltransferase	PSA1
88	YMR220W	ERG8	r_0904	phosphomevalonate kinase	ERG8
89	YER043C	SAH1	r_0144	adenosylhomocysteinase	SAH1
90	YOR095C	RKI1	r_0982	ribose-5-phosphate isomerase	RKI1
91	YDR196C	CAB5	r_1736	dephospho-CoA kinase	CAB5
91	YDR196C	CAB5	r_0334	dephospho-CoA kinase	CAB5
92	YPR183W	DPM1	r_0361	dolichyl-phosphate D-mannosyltransferase	DPM1

### Sheet: Yeast8_ReactionKO_essentials
Number	Reaction ID	Reaction name	Genes of reactions
1	r_4596	Zn(2+) exchange
2	r_1051	trehalose-phosphatase	TPS2;TPS3;TSL1;TPS1
3	r_1012	squalene synthase	ERG9
4	r_0982	ribose-5-phosphate isomerase	RKI1
5	r_1166	glucose transport	STL1;HXT6;HXT17;CIN10;HXT3;HXT9;HXT5;HXT16;HXT7;HXT10;HXT2;GAL2;HXT8;MPH3;HXT13;HXT15;HXT11;MPH2;HXT4;HXT1
6	r_1814	glycolaldehyde exchange
7	r_2182	palmitoyl-CoA desaturase (n-C16:0CoA -> n-C16:1CoA), ER membrane	OLE1
8	r_0534	hexokinase (D-glucose:ATP)	EMI2;YLR446W;HXK2;HXK1;GLK1
9	r_0902	phosphomannomutase	SEC53
10	r_4592	Mg(2+) transport	HIP1;ALR1
11	r_0904	phosphomevalonate kinase	ERG8
12	r_0235	C-3 sterol dehydrogenase (4-methylzymosterol)	ERG26
13	r_3546	myo-inositol transport, cytoplasm-ER membrane
14	r_0711	lysyl-tRNA synthetase	KRS1
15	r_1979	O2 transport
16	r_4590	Mn(2+) transport	ALR1
17	r_4597	Mg(2+) exchange
18	r_0694	L-tryptophan:oxygen 2,3-oxidoreductase (decyclizing)	BNA2
19	r_0361	dolichyl-phosphate D-mannosyltransferase	DPM1
20	r_1249	potassium transport	NHX1;TRK1
21	r_4050	DNA pseudoreaction
22	r_4041	biomass pseudoreaction
23	r_0957	pyrroline-5-carboxylate reductase	PRO3
24	r_0667	isopentenyl-diphosphate D-isomerase	IDI1
25	r_3548	S-adenosyl-L-homocysteine transport, cytoplasm-ER membrane
26	r_0058	3-hydroxyanthranilate 3,4-dioxygenase	BNA1
27	r_3547	S-adenosyl-L-methionine transport, cytoplasm-ER membrane
28	r_0238	C-4 methyl sterol oxidase	ERG25
29	r_4047	protein pseudoreaction
30	r_0195	alpha,alpha-trehalose-phosphate synthase (UDP-forming)	TPS2;TPS3;TSL1;TPS1
31	r_2053	squalene transport
32	r_0313	cysteinyl-tRNA synthetase	YNL247W
33	r_0510	glycogen (starch) synthase	GSY2;GSY1;GLG2;GLG1
34	r_1812	glycoaldehyde transport
35	r_4038	triglyceride transport, ER membrane-cytoplasm
36	r_0478	glutaminyl-tRNA synthetase	GLN4
37	r_0726	methionine adenosyltransferase	SAM1;SAM2
38	r_1244	phosphate transport	PHO91;PHO84;PHO89;PHO87;PHO90
39	r_1258	sodium proton antiporter	NHX1;NHA1
40	r_0557	hydroxymethylbilane synthase	HEM3
41	r_0236	C-3 sterol keto reductase (4-methylzymosterol)	ERG27
42	r_1813	glycoaldehyde transport
43	r_0109	acetyl-CoA carboxylase, reaction	ACC1;BPL1
44	r_3987	phosphatidyl-L-serine transport, ER membrane-cytoplasm
45	r_1089	valyl-tRNA synthetase	VAS1
46	r_4587	Ca(2+) transport	SMF1
47	r_0701	leucyl-tRNA synthetase	CDC60
48	r_0241	C-4 sterol methyl oxidase (4,4-dimethylzymosterol)	ERG25
49	r_2183	stearoyl-CoA desaturase (n-C18:0CoA -> n-C18:1CoA), ER membrane	OLE1
50	r_2108	lipid pseudoreaction - merge
51	r_0239	C-4 methyl sterol oxidase	ERG25
52	r_0234	C-3 sterol dehydrogenase	ERG26
53	r_0842	pantothenate kinase	CAB1
54	r_1057	tryptophanyl-tRNA synthetase	WRS1
55	r_0698	lanosterol synthase	ERG7
56	r_0941	prolyl-tRNA synthetase	YHR020W
57	r_0045	3-hydroxy-L-kynurenine hydrolase	BNA5
58	r_0524	GTP cyclohydrolase I	FOL2
59	r_4063	lipid backbone pseudoreaction
60	r_1887	L-glutamate 5-semialdehyde dehydratase
61	r_1622	5-aminolevulinate transport
62	r_3540	CMP transport, cytoplasm-ER membrane
63	r_0935	porphobilinogen synthase	HEM2
64	r_3996	phosphatidylcholine transport, ER membrane-cytoplasm
65	r_4065	lipid chain pseudoreaction
66	r_1714	D-glucose exchange
67	r_4589	Cu2(+) transport	SMF1
68	r_0530	heme O monooxygenase	YAH1;ARH1;COX15
69	r_1606	4-aminobenzoate transport
70	r_0244	C-s24 sterol reductase	ERG4
71	r_0768	NAD synthase	QNS1
72	r_1081	uroporphyrinogen decarboxylase (uroporphyrinogen III)	HEM12
73	r_4588	chloride transport	BOR1
74	r_0476	glutamine synthetase	GLN1
75	r_4594	Cu2(+) exchange
76	r_1754	ergosta-5,6,22,24,(28)-tetraen-3beta-ol transport
77	r_2049	sodium exchange
78	r_1963	NADP(+) transport
79	r_0905	phosphopantothenate-cysteine ligase	CAB2
80	r_1748	dolichol phosphate transport
81	r_0671	kynurenine 3-monooxygenase	BNA4
82	r_1178	iron (II) transport	FET3;FET4
83	r_1042	threonyl-tRNA synthetase	THS1
84	r_1932	mannan transport
85	r_0888	phosphoglucomutase	PGM2;PGM1
86	r_0811	nucleoside-diphosphate kinase (ATP:UDP)	YNK1
87	r_0514	GMP synthase	GUA1
88	r_0005	1,3-beta-glucan synthase	FKS1;RHO1;GSC2;FKS3
89	r_1011	squalene epoxidase (NADP)	ERG1
90	r_0231	C-14 sterol reductase	ERG24
91	r_0144	adenosylhomocysteinase	SAH1
92	r_4048	carbohydrate pseudoreaction
93	r_0344	dihydrofolate reductase	DFR1
94	r_0220	Aspartyl-tRNA synthetase	DPS1
95	r_0739	mevalonate pyrophoshate decarboxylase	MVD1
96	r_0785	nicotinate-nucleotide adenylyltransferase	NMA1;NMA2
97	r_2054	squalene-2,3-epoxide transport
98	r_4196	NADH:ferricytochrome-b5 oxidoreductase	CBR1;PGA3
99	r_4593	chloride exchange
100	r_0436	ferrochelatase	HEM15
101	r_4005	phosphatidylethanolamine transport, ER membrane-cytoplasm
102	r_0346	dihydrofolate synthase	FOL3
103	r_4040	heme a transport
104	r_0212	Asparaginyl-tRNA synthetase	DED81
105	r_0304	coproporphyrinogen oxidase (O2 required)	HEM13
106	r_2020	potassium exchange
107	r_0237	C-3 sterol keto reductase (zymosterol)	ERG27
108	r_1977	O2 transport
109	r_4049	RNA pseudoreaction
110	r_4600	Ca(2+) exchange
111	r_1992	oxygen exchange
112	r_1696	CO2 transport
113	r_0479	glutamyl-tRNA synthetase	GUS1
114	r_4599	ion pseudoreaction
115	r_2022	protoporphyrinogen IX transport
116	r_0916	phosphoribosylpyrophosphate synthetase	PRS2;PRS4;PRS1;PRS3;PRS5
117	r_0852	phenylalanyl-tRNA synthetase	FRS2;FRS1
118	r_0539	histidyl-tRNA synthetase	HTS1
119	r_0906	phosphopantothenoylcysteine decarboxylase	CAB3;VHS3;SIS2
120	r_0462	geranyltranstransferase	ERG20
121	r_3538	CTP transport, cytoplasm-ER membrane
122	r_0565	IMP dehydrogenase	IMD3;IMD2;IMD4
123	r_1738	dhnpt transport
124	r_0722	mannose-1-phosphate guanylyltransferase	PSA1
125	r_4595	Mn(2+) exchange
126	r_1745	dihydropteroate transport
127	r_0148	adenylate kinase	ADK1;FAP7
128	r_0723	mannose-6-phosphate isomerase	PMI40
129	r_0531	Heme O synthase	COX10
130	r_0800	nucleoside diphosphate kinase	YNK1
131	r_3532	NADH transport, cytoplasm-ER membrane
132	r_0240	C-4 methyl sterol oxidase	ERG25
133	r_0347	dihydroneopterin aldolase	FOL1
134	r_4591	Zn(2+) transport	ZRT2;ZRT1
135	r_1766	farnesyl diphosphate transport
136	r_1083	uroporphyrinogen-III synthase	HEM4
137	r_3533	NAD transport, cytoplasm-ER membrane
138	r_0665	isoleucyl-tRNA synthetase	ILS1
139	r_0355	dimethylallyltranstransferase	ERG20
140	r_0006	1,6-beta-glucan synthase	KRE6;SKN1
141	r_1861	iron(2+) exchange
142	r_1066	tyrosyl-tRNA synthetase	TYS1
143	r_0081	5-aminolevulinate synthase	HEM1
144	r_4598	cofactor pseudoreaction
145	r_0211	asparagine synthase (glutamine-hydrolysing)	ASN1;ASN2
146	r_3545	L-serine transport, cytoplasm-ER membrane	GAP1
147	r_0362	dolichyl-phosphate-mannose--protein mannosyltransferase	PMT5;PMT3;PMT2;PMT4;PMT1
148	r_3531	O2 transport, cytoplasm-ER membrane
149	r_1045	thymidylate synthase	CDC21
150	r_2005	phosphate exchange
151	r_0558	hydroxymethylglutaryl CoA reductase	HMG1;HMG2
152	r_0995	seryl-tRNA synthetase	DIA4;SES1
153	r_0762	N-formyl-L-kynurenine amidohydrolase	BNA7
154	r_2114	spontaneous 2-amino-3-carboxymuconate-6-semialdehyde to quinolinate
155	r_0209	arginyl-tRNA synthetase	YDR341C
156	r_0512	glycyl-tRNA synthetase	GRS1;GRS2
157	r_3973	ergosterol ester transport, ER membrane-cytoplasm
158	r_2111	growth
159	r_0317	cytochrome P450 lanosterol 14-alpha-demethylase (NADP)	ERG11;NCP1
160	r_0157	alanyl-tRNA synthetase	ALA1
161	r_0786	nicotinate-nucleotide diphosphorylase (carboxylating)	BNA6
162	r_1978	O2 transport
163	r_1964	NADPH transport
164	r_0942	protoporphyrinogen oxidase	HEM14
165	r_1179	iron (II) transport	MRS4;MRS3
166	r_0729	methionyl-tRNA synthetase	MES1
