## Supplementary Table 6 for "Development of a genome scale metabolic model for the lager hybrid yeast *S. pastorianus* to understand evolution of metabolic pathways in industrial settings"

### Sheet: Sheet2
Table S6: Expression of genes involved in the pentose phosphate pathway (PPP) in SD media at 13ºC, 22ºC and 30ºC. Reads below 10 were considered below the noise threshold (na).

### Sheet: PPP genes expression
Reaction name	GSM reaction GPR	S. pastorianus Gene Name	S. pastorianus Gene ID	Median expression 13°C	Median expression 30°C	Median expression 22°C	Proportion of S. cerevisiae-like and S. eubayanus-like genes supporting the reaction in SD media at 13°C	Proportion of S. cerevisiae-like and S. eubayanus-like genes supporting the reaction in SD media at 22°C	Proportion of S. cerevisiae-like and S. eubayanus-like genes supporting the reaction in SD media at 30°C
glucose-6-phosphate isomerase	PGI1_Scer or PGI1_Seub	PGI1_Scer	SPGP_0DC02890	2.62091	2.55338	1.79715	0, 100	0, 100	0, 100
		PGI1_Seub	SPGP_0W01080	66.0603	87.0016	65.1167
glucose-6-phosphate dehydrogenase	ZWF1_Scer or ZWF1_Seub	ZWF1_Scer	SPGP_0M00920	1.03399	1.16354	0.936496	na, na	na, na	na, na
		ZWF1_Seub	SPGP_0Z02330	1.21065	1.9828	1.6312
6-phosphogluconolactonase	SOL1_Scer or SOL1_Seub or SOL2_Scer or SOL3_Scer or SOL3_Seub or SOL4_Scer or SOL4_Seub or	SOL1_Scer	SPGP_0M03420	0.231662	0.287291	0.163192	0, 100	0, 100	0, 100
		SOL1_Seub	SPGP_0DV00410	61.7399	76.8539	69.3046
		SOL2_Scer	SPGP_0AE01280	1.32913	0.683075	0.498872
		SOL3_Scer	SPGP_0V02130	12.0961	15.6647	14.7618
		SOL3_Seub	SPGP_0P00130	250.384	60.2892	76.0315
		SOL4_Scer	SPGP_0F00450	0	0.270031	0.779232
		SOL4_Seub	SPGP_0Q00540	3.28128	4.99558	6.41528
phosphogluconate dehydrogenase	GND1_Scer or GND1_Seub or GND2_Scer or GND2_Seub	GND1_Scer	SPGP_0AI00400	945.454	209.209	367.62	20, 80	15, 85	10, 90
		GND1_Seub	SPGP_0AF00180	3325.19	1634.36	1931.29
		GND2_Scer	SPGP_0F00370	12.3316	29.8352	17.4804
		GND2_Seub	SPGP_0Q00450	9.811	31.9699	13.3235
ribulose 5-phosphate 3-epimerase	RPE1_Scer or RPE1_Seub	RPE1_Scer	SPGP_0G02510	2.96507	1.99421	0.834659	0, 100	0, 100	0, 100
		RPE1_Seub	SPGP_0R00930	230.198	262.85	300.333
transketolase	TKL1_Seub or TKL2_Scer or TKL2_Seub	TKL1_Seub	SPGP_0EL00130	920.333	644.618	649.125	85, 15	85, 15	85, 15
		TKL2_Scer	SPGP_0DC02160	148.787	68.6212	79.5152
		TKL2_Seub	SPGP_0W01820	16.742	23.7027	18.3299
transaldolase	TAL1_Seub or NQM1_Scer or NQM1_Seub	TAL1_Seub	SPGP_0N00640	6690.79	3408.67	2126	100, 0	100, 0	100, 0
		NQM1_Scer	SPGP_0F02290	10.4457	3.23131	4.71987
		NQM1_Seub	SPGP_0Q02400	24.6898	17.3618	14.5328
ribose-5-phosphate isomerase	RKI1_Scer or RKI1_Seub	RKI1_Scer	SPGP_0K02480	9.79671	4.137	2.53639	na, na	na, na	na, na
		RKI1_Seub	SPGP_0L00440	1.94596	8.74105	6.16165
ribokinase	RBK1_Scer or RBK1_Seub	RBK1_Scer	SPGP_0AE00990	183.469	81.0288	53.8065	50, 50	50, 50	55, 45
	RBK1_Seub	RBK1_Seub	SPGP_0AA01020	170.314	68.585	62.9638
phosphoglucomutase	PGM1_Seub or PGM2_Scer or PGM2_Seub	PGM1_Seub	SPGP_0CZ00960	3.33277	9.52956	4.60139	na, na	na, na	na, na
		PGM2_Scer	SPGP_0DB01890	0.785211	1.94043	1.2249
		PGM2_Seub	SPGP_0S01910	2.06318	8.97451	5.07041
phosphopentomutase	PGM1_Seub or PGM2_Scer or PGM2_Seub or PRM15_Scer or PRM15_Seub	PGM1_Seub	SPGP_0CZ00960	3.33277	9.52956	4.60139	50, 50	40, 60	30, 70
		PGM2_Scer	SPGP_0DB01890	0.785211	1.94043	1.2249
		PGM2_Seub	SPGP_0S01910	2.06318	8.97451	5.07041
		PRM15_Scer	SPGP_0DB00190	25.0095	25.1187	24.2074
		PRM15_Seub	SPGP_0S00190	26.4615	53.1498	42.7998
phosphoribosylpyrophosphate synthetase	(PRS1_Seub and (PRS2_Scer or PRS2_Seub)) or (PRS1_Seub and (PRS3_Scer or PRS3_Seub)) or (PRS1_Seub and (PRS4_Scer or PRS4_Seub)) or ((PRS2_Scer or PRS2_Seub) and (PRS5_Scer or PRS5_Seub)) or ((PRS4_Scer or PRS4_Seub) and (PRS5_Scer or PRS5_Seub))	PRS1_Seub	SPGP_0CZ00470	730.613	409.599	340.059	5, 95	5, 95	5, 95
		PRS2_Scer	SPGP_0I01850	1.63688	1.73362	0.104223
		PRS2_Seub	SPGP_0E01790	4.44296	3.57559	1.14646
		PRS3_Scer	SPGP_0V00420	20.3335	10.5173	10.8042
		PRS3_Seub	SPGP_0L01370	45.698	48.0311	39.4518
		PRS4_Scer	SPGP_0DC00430	46.2595	25.5092	20.9722
		PRS4_Seub	SPGP_0DN00480	117.362	83.738	62.6717
		PRS5_Scer	SPGP_0K01070	0.76057	3.11671	1.20413
		PRS5_Seub	SPGP_0P02320	209.684	344.942	288.814
ATP:D-Gluconate 6-phosphotransferase	YDR248C_Scer or YDR248C_Seub	YDR248C_Scer	SPGP_0C04510	1.08248	3.74146	0.564368	0, 100	0, 100	0, 100
		YDR248C_Seub	SPGP_0DN03540	62.9673	74.369	82.3343
D-fructose 1-phosphate D-glyceraldehyde-3-phosphate-lyase) Fructose-bisphosphate aldolase) Sedoheptulose 1,7-bisphosphate D-glyceraldehyde-3-phosphate-lyase)	FBA1_Seub	FBA1_Seub	SPGP_0CZ01550	3.72975	2.88033	1.82479	na, na	na, na	na, na
Fructose-bisphosphatase	FBP1_Seub	FBP1_Seub	SPGP_0N00410	4.916	131.9	46.8263	0, 100	0, 100	0, 100
phosphofructokinase	((PFK1_Scer or PFK1_Seub) and (PFK2_Scer or PFK2_Seub))	PFK1_Scer	SPGP_0F00520	224.918	241.444	254.815	40, 60	45, 55	50, 50
		PFK1_Seub	SPGP_0Q00610	272.988	249.496	289.096
		PFK2_Scer	SPGP_0DB00900	107.191	101.18	114.127
		PFK2_Seub	SPGP_0S00920	151.464	127.967	169.029
