## Supplementary Table 7 for "Development of a genome scale metabolic model for the lager hybrid yeast *S. pastorianus* to understand evolution of metabolic pathways in industrial settings"

### Sheet: Legend
Table S7: GSMM reactions constrained according to the medium used

### Sheet: media composition
Exchange_reaction	External_metabolite	CSM_YNB_Glucose	CSM_YNB_Glucose_wo_leucine	CSM_YNB_Glucose_with_extra_leucine
r_1903	L-phenylalanine	0.5	0.5	0.5
r_1914	L-Valine	1.4	1.4	1.4
r_1912	L-Tryptophan	0.5	0.5	0.5
r_1913	L-Tyrosine	0.5	0.5	0.5
r_2090	Uracil	0.2	0.2	0.2
r_1911	L-Threonine	1	1	1
r_1902	L-Methionine	0.2	0.2	0.2
r_1900	L-Lysine	0.5	0.5	0.5
r_1899	L-Leucine	1	0	2
r_1897	L-Isoleucine	0.5	0.5	0.5
r_1893	L-Histidine	0.2	0.2	0.2
r_1881	L-Aspartate	0.8	0.8	0.8
r_1879	L-Arginine	0.5	0.5	0.5
r_1639	Adenine	0.1	0.1	0.1
r_2100	Water	1000	1000	1000
r_1992	Oxygen	1000	1000	1000
r_1671	Biotin	2e-05	2e-05	2e-05
r_1548	(R)-Pantothenate	0.004	0.004	0.004
r_2038	Riboflavin	0.002	0.002	0.002
r_2067	Thiamin (thiamine(1+) exchange in our gsm!)	0.004	0.004	0.004
r_1792	folic acid exchange	2e-05	2e-05	2e-05
r_1947	myo-inositol exchange	0.02	0.02	0.02
r_1967	nicotinate exchange	0.004	0.004	0.004
r_1604	4-aminobenzoate exchange	0.002	0.002	0.002
r_2028	pyridoxine exchange	0.004	0.004	0.004
r_2005	Orthophosphate (phosphate exchange in our gsm!)	1000	1000	1000
r_2060	Sulfate	1000	1000	1000
r_1832	Proton	1000	1000	1000
r_1654	NH3	1000	1000	1000
r_1861	Iron(2+)	1000	1000	1000
r_2020	potassium	1000	1000	1000
r_2049	sodium	1000	1000	1000
r_4593	chloride	1000	1000	1000
r_4594	Cu2(+)	1000	1000	1000
r_4595	Mn(2+)	1000	1000	1000
r_4596	Zn(2+)	1000	1000	1000
r_4597	Mg(2+)	1000	1000	1000
r_4600	Ca(2+)	1000	1000	1000
r_1714	D-glucose	20	20	20
