## Supplementary Table 8 for "Development of a genome scale metabolic model for the lager hybrid yeast *S. pastorianus* to understand evolution of metabolic pathways in industrial settings"

### Sheet: Legend
Table S8: Primers used for the PCR–mediated gene knockouts

### Sheet: Primers
Gene target	Oligo name	Oligo sequence
SPGP0C01010 YDL141W BPL1_Scer (scaffold 3)	BPL1_Scer_1Kb UP F	ggaattccatgccacacgac
	BPL1_Scer_1Kb UP R	TAGTTCTGTTACCGAGCCGGattagttgaaattggataat
	BPL1_Scer_1Kb DOWN F	GCTCTGAACGATATGCTCCAACgagtctaccacttgaagctt
	BPL1_Scer_1Kb DOWN R	ctgagattgaagacggacaag
	BPL1_Scer_Nested F	gaagagtccgataaagggtg
	BPL1_Scer_Nested R	cgtcacaccatacagtaacg
	BPL1_Scer_ConF B	gcatcaacaaaaacggctcct
	BPL1_Scer_1Kb UP F	ggaattccatgccacacgac
	BPL1_Scer_ConF C	tgtttgctacttggctgtgg
	BPL1_Scer_1Kb DOWN R	ctgagattgaagacggacaag
SPGP0W04010 XP_018222949.1 BPL1_Seub (scaffold 23)	BPL1_Seub_1Kb UP F	gccagagcaaaagattactgag
	BPL1_Seub_1 Kb UP R	TAGTTCTGTTACCGAGCCGGtgatgggccactgatggtga
	BPL1_Seub_1 Kb DOWN F	GCTCTGAACGATATGCTCCAACgctgttcaatttcgaattat
	BPL1_Seub_1 Kb DOWN R	cacacgaccagggtatttca
	BPL1_Seub_Nested F	gaacgatgctatggcaggag
	BPL1_Seub_Nested R	gccaaggttgtggtaatcatg
	BPL1_Seub_Conf B	tgaggagcgtcaacaattca
	BPL1_Seub_1Kb UP F	gccagagcaaaagattactgag
	BPL1_Seub_Conf C	aaacttccattgtggggtca
	BPL1_Seub_1 Kb DOWN R	cacacgaccagggtatttca
SPGP0M00770 YNL256W FOL1_Scer (scaffold 13)	FOL1_Scer_1Kb UP F	cggcgtaattcgtttcaagg
	FOL1_Scer_1Kb UP R	TAGTTCTGTTACCGAGCCGGaagtttttcaaattttcctt
SPGP0C01010 YDL141W FOL1_Scer	FOL1_Scer_1Kb DOWN F	GCTCTGAACGATATGCTCCAACaggttagttatatagattaa
	FOL1_Scer_1Kb DOWN R	gcaatgggaagctgccatag
	FOL1_Scer_Nested F	gctgatatggcacttatgagg
	FOL1_Scer_Nested R	gggaactgaaactcgatgttc
	FOL1_Scer_ConfB	aggaatcaggcccaagaact
	FOL1_Scer_ConfC	aaagcgctggcaaattctaa
SPGP0Z02480 XP_018219637.1 FOL1_Seub (scaffold 26)	FOL1_Seub_1Kb UP F	ctgatccaatagagcagtggg
	FOL1_Seub_1Kb UP R	TAGTTCTGTTACCGAGCCGGggttagttatatagattaaa
	FOL1_Seub_1 Kb DOWN F	GCTCTGAACGATATGCTCCAACagtcaaaggaaaagataaaa
	FOL1_Seub_1 Kb DOWN R	cgttgcaaggatgctcttac
	FOL1_Seub_Nested F	gaagctcgatgtgcactact
	FOL1_Seub_Nested R	gcttggtatgatgccaacatg
	FOL1_Seub_ConfB	gagttcgtgaacaacactgac
	FOL1_Seub_ConfC	acagagccccaatttttcct
SPGP0T00400 YPL273W SAM4_Scer (scaffold 20)	SAM4_Scer_1 Kb UP F	cgtaggcgacaattttccatc
	SAM4_Scer_1 Kb UP R	TAGTTCTGTTACCGAGCCGGatgcctttttaaagaaactg
	SAM4_Scer_1 Kb DOWN F	GCTCTGAACGATATGCTCCAACttttctgcaattttcggacg
	SAM4_Scer_1 Kb DOWN R	gttgcggttgtgtcagtttg
	SAM4_Scer_Nested F	ggagcagcgtaacgacattc
	SAM4_Scer_Nested R	gtaggcctttggttggcattg
	SAM4_Scer_ConfB	ccaaatatggccttgcttgc
	SAM4_Scer_ConfC	gcaccatagtcgcctgtaaac
SPGP0BC00180 XP_018220815.1 IMD3_Seub (scaffold 55)	IMD3_Seub_1Kb UP F	ctccctcttcaagagaccatc
	IMD3_Seub_1Kb UP R	TAGTTCTGTTACCGAGCCGGtgtttttacgtgaattcgga
	IMD3_Seub_1kB DOWN F	GCTCTGAACGATATGCTCCAACtgggtaacttagattcattt
	IMD3_Seub_1kB DOWN R	caccttcaaggcatcctgc
	IMD3_Seub_Nested F	cagactggccaagtactgtg
	IMD3_Seub_Nested R	caacaaggtgaccggcttc
	IMD3_Seub_ConfB	tgaaaccgataccacccaat
	IMD3_Seub_ConfC	ggtcacatcaccaaggctct
